# Systemic interindividual epigenetic variation in humans is associated with transposable elements and under strong genetic control

**DOI:** 10.1101/2022.05.27.493722

**Authors:** Chathura J. Gunasekara, Harry MacKay, C. Anthony Scott, Shaobo Li, Eleonora Laritsky, Maria S. Baker, Sandra L. Grimm, Goo Jun, Yumei Li, Rui Chen, Joseph L. Wiemels, Cristian Coarfa, Robert A. Waterland

## Abstract

Genetic variants can modulate phenotypic outcomes via epigenetic intermediates, for example by affecting DNA methylation at CpG dinucleotides (methylation quantitative trait loci – mQTL). Here, we present the first large-scale assessment of mQTL at human genomic regions selected for interindividual variation in CpG methylation (correlated regions of systemic interindividual variation – CoRSIVs). We used target-capture bisulfite sequencing to assess DNA methylation at 4,086 CoRSIVs in multiple tissues from 188 donors in the NIH Genotype-Tissue Expression (GTEx) program (807 samples total). At CoRSIVs, as expected, DNA methylation in peripheral blood correlates with methylation and gene expression in internal organs. We also discovered unprecedented mQTL at these regions. Genetic influences on CoRSIV methylation are extremely strong (median R^2^=0.76), cumulatively comprising over 70-fold more human mQTL than detected in the most powerful previous study. Moreover, mQTL beta coefficients at CoRSIVs are highly skewed (i.e., the major allele predicts higher methylation). Both surprising findings were independently validated in a cohort of 47 non-GTEx individuals. Genomic regions flanking CoRSIVs show long-range enrichments for LINE-1 and LTR transposable elements; the skewed beta coefficients may therefore reflect evolutionary selection of genetic variants that promote their methylation and silencing. Analyses of GWAS summary statistics show that mQTL polymorphisms at CoRSIVs are associated with metabolic and other classes of disease. A focus on systemic interindividual epigenetic variants, clearly enhanced in mQTL content, should likewise benefit studies attempting to link human epigenetic variation to risk of disease. Our CoRSIV-capture reagents are commercially available from Agilent Technologies, Inc.

**Significance Statement:** Population epigeneticists have relied almost exclusively on CpG methylation arrays manufactured by Illumina. At most of the >400,000 CpG sites covered by those arrays, however, methylation does not vary appreciably between individuals. We previously identified genomic loci that exhibit systemic (i.e. not tissue-specific) interindividual variation in DNA methylation (CoRSIVs). These can be assayed in blood DNA and, unlike tissue-specific epigenetic variants, do not reflect interindividual variation in cellular composition. Here, studying just 4,086 CoRSIVs in multiple tissues of 188 individuals, we detect much stronger genetic influences on DNA methylation (mQTL) than ever before reported. Because interindividual epigenetic variation is essential for not only mQTL detection, but also for epigenetic epidemiology, our results indicate a major opportunity to advance this field.
