## Supplementary material for "Systemic interindividual epigenetic variation in humans is associated with transposable elements and under strong genetic control": Dataset S1

### Sheet: S1
GTEx_ID	SeqCore_ID	GTEx_Sample_ID	Gender	Tissue	SEX	AGE	DTHHRDY						Death classification based on the 4-point Hardy Scale:
GTEX-1117F	GT865	GTEX-1117F-1426	Female	Thyroid	2	60-69	4						1) Violent and fast death Deaths due to accident, blunt force trauma or suicide, terminal phase estimated at < 10 min.
GTEX-1117F	GT369	GTEX-1117F-3326	Female	Brain - Cerebellum	2	60-69	4						2) Fast death of natural causes Sudden unexpected deaths of people who had been reasonably healthy, after a terminal phase estimated at < 1 hr (with sudden death from a myocardial infarction as a model cause of death for this category)
GTEX-1117F	GT590	GTEX-1117F-0003	Female	Whole Blood	2	60-69	4						4) Slow death Death after a long illness, with a terminal phase longer than 1 day (commonly cancer or chronic pulmonary disease); deaths that are not unexpected
GTEX-1117F	GT278	GTEX-1117F-1026	Female	Lung	2	60-69	4						0) Ventilator Case All cases on a ventilator immediately before death.
GTEX-111CU	GT377	GTEX-111CU-1126	Male	Skin	1	50-59	0
GTEX-111CU	GT464	GTEX-111CU-0226	Male	Thyroid	1	50-59	0
GTEX-111CU	GT461	GTEX-111CU-0326	Male	Lung	1	50-59	0
GTEX-111CU	GT602	GTEX-111CU-0003	Male	Whole Blood	1	50-59	0
GTEX-117YW	GT392	GTEX-117YW-3026	Male	Brain - Cerebellum	1	50-59	3
GTEX-117YW	GT395	GTEX-117YW-0003	Male	Whole Blood	1	50-59	3
GTEX-117YW	GT256	GTEX-117YW-0126	Male	Thyroid	1	50-59	3
GTEX-117YW	GT448	GTEX-117YW-0526	Male	Lung	1	50-59	3
GTEX-11GSP	GT229	GTEX-11GSP-3126	Female	Brain - Cerebellum	2	60-69	2
GTEX-11GSP	GT713	GTEX-11GSP-0003	Female	Whole Blood	2	60-69	2
GTEX-11GSP	GT228	GTEX-11GSP-0726	Female	Lung	2	60-69	2
GTEX-11GSP	GT266	GTEX-11GSP-0126	Female	Thyroid	2	60-69	2
GTEX-11NV4	GT359	GTEX-11NV4-1126	Male	Lung	1	60-69	2
GTEX-11NV4	GT641	GTEX-11NV4-0626	Male	Thyroid	1	60-69	2
GTEX-11NV4	GT393	GTEX-11NV4-0001	Male	Whole Blood	1	60-69	2
GTEX-11NV4	GT349	GTEX-11NV4-2226	Male	Brain - Cerebellum	1	60-69	2
GTEX-11TT1	GT521	GTEX-11TT1-1126	Male	Thyroid	1	20-29	0
GTEX-11TT1	GT408	GTEX-11TT1-1626	Male	Lung	1	20-29	0
GTEX-11TT1	GT179	GTEX-11TT1-1826	Male	Skin	1	20-29	0
GTEX-11TT1	GT835	GTEX-11TT1-0001	Male	Whole Blood	1	20-29	0
GTEX-11UD2	GT417	GTEX-11UD2-0001	Male	Whole Blood	1	50-59	2
GTEX-11UD2	GT287	GTEX-11UD2-0626	Male	Thyroid	1	50-59	2
GTEX-11UD2	GT534	GTEX-11UD2-3126	Male	Brain - Cerebellum	1	50-59	2
GTEX-11UD2	GT494	GTEX-11UD2-0726	Male	Lung	1	50-59	2
GTEX-11WQK	GT512	GTEX-11WQK-1326	Male	Thyroid	1	50-59	2
GTEX-11WQK	GT465	GTEX-11WQK-3126	Male	Brain - Cerebellum	1	50-59	2
GTEX-11WQK	GT409	GTEX-11WQK-0003	Male	Whole Blood	1	50-59	2
GTEX-11WQK	GT112	GTEX-11WQK-1226	Male	Lung	1	50-59	2
GTEX-11ZTT	GT490	GTEX-11ZTT-0626	Female	Lung	2	60-69	0
GTEX-11ZTT	GT303	GTEX-11ZTT-1026	Female	Thyroid	2	60-69	0
GTEX-11ZTT	GT605	GTEX-11ZTT-0003	Female	Whole Blood	2	60-69	0
GTEX-11ZTT	GT173	GTEX-11ZTT-2826	Female	Nerve - Tibial	2	60-69	0
GTEX-11ZU8	GT469	GTEX-11ZU8-0002	Male	Whole Blood	1	60-69	4
GTEX-11ZU8	GT444	GTEX-11ZU8-1026	Male	Lung	1	60-69	4
GTEX-11ZU8	GT633	GTEX-11ZU8-0326	Male	Thyroid	1	60-69	4
GTEX-11ZU8	GT341	GTEX-11ZU8-3026	Male	Brain - Cerebellum	1	60-69	4
GTEX-12696	GT518	GTEX-12696-1026	Male	Lung	1	60-69	3
GTEX-12696	GT822	GTEX-12696-0326	Male	Thyroid	1	60-69	3
GTEX-12696	GT304	GTEX-12696-0003	Male	Whole Blood	1	60-69	3
GTEX-12696	GT552	GTEX-12696-3026	Male	Brain - Cerebellum	1	60-69	3
GTEX-12WSA	GT547	GTEX-12WSA-1026	Male	Lung	1	60-69	4
GTEX-12WSA	GT302	GTEX-12WSA-0826	Male	Thyroid	1	60-69	4
GTEX-12WSA	GT523	GTEX-12WSA-0001	Male	Whole Blood	1	60-69	4
GTEX-12WSA	GT433	GTEX-12WSA-2826	Male	Brain - Cerebellum	1	60-69	4
GTEX-12WSD	GT873	GTEX-12WSD-0826	Female	Lung	2	60-69	2
GTEX-12WSD	GT222	GTEX-12WSD-3026	Female	Brain - Cerebellum	2	60-69	2
GTEX-12WSD	GT485	GTEX-12WSD-0626	Female	Skin	2	60-69	2
GTEX-12WSD	GT311	GTEX-12WSD-0002	Female	Whole Blood	2	60-69	2
GTEX-12WSI	GT510	GTEX-12WSI-1026	Male	Thyroid	1	50-59	2
GTEX-12WSI	GT280	GTEX-12WSI-0004	Male	Whole Blood	1	50-59	2
GTEX-12WSI	GT488	GTEX-12WSI-0826	Male	Lung	1	50-59	2
GTEX-12WSI	GT364	GTEX-12WSI-3126	Male	Brain - Cerebellum	1	50-59	2
GTEX-12ZZW	GT431	GTEX-12ZZW-2826	Male	Brain - Cerebellum	1	50-59	4
GTEX-12ZZW	GT568	GTEX-12ZZW-0726	Male	Skin	1	50-59	4
GTEX-12ZZW	GT489	GTEX-12ZZW-0926	Male	Lung	1	50-59	4
GTEX-12ZZW	GT421	GTEX-12ZZW-0003	Male	Whole Blood	1	50-59	4
GTEX-12ZZX	GT109	GTEX-12ZZX-1226	Female	Thyroid	2	40-49	1
GTEX-12ZZX	GT424	GTEX-12ZZX-2826	Female	Brain - Cerebellum	2	40-49	1
GTEX-12ZZX	GT432	GTEX-12ZZX-0001	Female	Whole Blood	2	40-49	1
GTEX-12ZZX	GT584	GTEX-12ZZX-2426	Female	Skin	2	40-49	1
GTEX-12ZZX	GT576	GTEX-12ZZX-0926	Female	Lung	2	40-49	1
GTEX-12ZZZ	GT113	GTEX-12ZZZ-1226	Male	Thyroid	1	60-69	2
GTEX-12ZZZ	GT217	GTEX-12ZZZ-0726	Male	Skin	1	60-69	2
GTEX-12ZZZ	GT350	GTEX-12ZZZ-0002	Male	Whole Blood	1	60-69	2
GTEX-12ZZZ	GT466	GTEX-12ZZZ-1126	Male	Lung	1	60-69	2
GTEX-131XH	GT284	GTEX-131XH-0003	Male	Whole Blood	1	50-59	2
GTEX-131XH	GT333	GTEX-131XH-0426	Male	Lung	1	50-59	2
GTEX-131XH	GT250	GTEX-131XH-0126	Male	Skin	1	50-59	2
GTEX-131XH	GT253	GTEX-131XH-2926	Male	Brain - Cerebellum	1	50-59	2
GTEX-131XW	GT237	GTEX-131XW-1126	Female	Lung	2	50-59	4
GTEX-131XW	GT259	GTEX-131XW-3026	Female	Brain - Cerebellum	2	50-59	4
GTEX-131XW	GT279	GTEX-131XW-0002	Female	Whole Blood	2	50-59	4
GTEX-131XW	GT631	GTEX-131XW-0826	Female	Thyroid	2	50-59	4
GTEX-13D11	GT310	GTEX-13D11-0003	Female	Whole Blood	2	50-59	0
GTEX-13D11	GT234	GTEX-13D11-0226	Female	Thyroid	2	50-59	0
GTEX-13D11	GT227	GTEX-13D11-0326	Female	Lung	2	50-59	0
GTEX-13D11	GT880	GTEX-13D11-2626	Female	Nerve - Tibial	2	50-59	0
GTEX-13NYB	GT711	GTEX-13NYB-0003	Male	Whole Blood	1	40-49	2
GTEX-13NYB	GT527	GTEX-13NYB-3226	Male	Brain - Cerebellum	1	40-49	2
GTEX-13NYB	GT226	GTEX-13NYB-0626	Male	Lung	1	40-49	2
GTEX-13NYB	GT224	GTEX-13NYB-0726	Male	Thyroid	1	40-49	2
GTEX-13NYC	GT614	GTEX-13NYC-0004	Male	Whole Blood	1	60-69	2
GTEX-13NYC	GT542	GTEX-13NYC-2926	Male	Brain - Cerebellum	1	60-69	2
GTEX-13NYC	GT502	GTEX-13NYC-1026	Male	Lung	1	60-69	2
GTEX-13NYC	GT309	GTEX-13NYC-2426	Male	Thyroid	1	60-69	2
GTEX-13OVH	GT249	GTEX-13OVH-0826	Male	Thyroid	1	70-79	2
GTEX-13OVH	GT117	GTEX-13OVH-1026	Male	Lung	1	70-79	2
GTEX-13OVH	GT220	GTEX-13OVH-0526	Male	Skin	1	70-79	2
GTEX-13OVH	GT589	GTEX-13OVH-0003	Male	Whole Blood	1	70-79	2
GTEX-13QJC	GT438	GTEX-13QJC-0526	Female	Lung	2	60-69	2
GTEX-13QJC	GT544	GTEX-13QJC-0126	Female	Skin	2	60-69	2
GTEX-13QJC	GT460	GTEX-13QJC-0003	Female	Whole Blood	2	60-69	2
GTEX-13QJC	GT363	GTEX-13QJC-3126	Female	Brain - Cerebellum	2	60-69	2
GTEX-13RTJ	GT574	GTEX-13RTJ-1126	Male	Lung	1	60-69	4
GTEX-13RTJ	GT565	GTEX-13RTJ-0003	Male	Whole Blood	1	60-69	4
GTEX-13RTJ	GT630	GTEX-13RTJ-0326	Male	Thyroid	1	60-69	4
GTEX-13RTJ	GT470	GTEX-13RTJ-3126	Male	Brain - Cerebellum	1	60-69	4
GTEX-13SLX	GT347	GTEX-13SLX-3226	Female	Brain - Cerebellum	2	50-59	2
GTEX-13SLX	GT129	GTEX-13SLX-2226	Female	Skin	2	50-59	2
GTEX-13SLX	GT580	GTEX-13SLX-0003	Female	Whole Blood	2	50-59	2
GTEX-13SLX	GT446	GTEX-13SLX-0726	Female	Thyroid	2	50-59	2
GTEX-13SLX	GT174	GTEX-13SLX-0626	Female	Lung	2	50-59	2
GTEX-13U4I	GT370	GTEX-13U4I-2226	Female	Skin	2	40-49	0
GTEX-13U4I	GT530	GTEX-13U4I-1426	Female	Lung	2	40-49	0
GTEX-13U4I	GT562	GTEX-13U4I-0526	Female	Thyroid	2	40-49	0
GTEX-13U4I	GT833	GTEX-13U4I-0004	Female	Whole Blood	2	40-49	0
GTEX-13X6K	GT834	GTEX-13X6K-0003	Female	Whole Blood	2	60-69	4
GTEX-13X6K	GT440	GTEX-13X6K-1626	Female	Lung	2	60-69	4
GTEX-13X6K	GT866	GTEX-13X6K-1426	Female	Thyroid	2	60-69	4
GTEX-13X6K	GT573	GTEX-13X6K-2826	Female	Brain - Cerebellum	2	60-69	4
GTEX-145MF	GT277	GTEX-145MF-0004	Male	Whole Blood	1	50-59	2
GTEX-145MF	GT362	GTEX-145MF-0726	Male	Lung	1	50-59	2
GTEX-145MF	GT596	GTEX-145MF-2826	Male	Brain - Cerebellum	1	50-59	2
GTEX-145MF	GT588	GTEX-145MF-0126	Male	Thyroid	1	50-59	2
GTEX-145MG	GT404	GTEX-145MG-0002	Male	Whole Blood	1	50-59	2
GTEX-145MG	GT579	GTEX-145MG-1426	Male	Lung	1	50-59	2
GTEX-145MG	GT629	GTEX-145MG-0826	Male	Thyroid	1	50-59	2
GTEX-145MG	GT340	GTEX-145MG-3126	Male	Brain - Cerebellum	1	50-59	2
GTEX-147GR	GT802	GTEX-147GR-1226	Male	Lung	1	60-69	2
GTEX-147GR	GT312	GTEX-147GR-0003	Male	Whole Blood	1	60-69	2
GTEX-147GR	GT156	GTEX-147GR-3126	Male	Brain - Cerebellum	1	60-69	2
GTEX-147GR	GT628	GTEX-147GR-0726	Male	Thyroid	1	60-69	2
GTEX-148VJ	GT215	GTEX-148VJ-0726	Male	Thyroid	1	70-79	2
GTEX-148VJ	GT742	GTEX-148VJ-0002	Male	Whole Blood	1	70-79	2
GTEX-148VJ	GT322	GTEX-148VJ-3026	Male	Brain - Cerebellum	1	70-79	2
GTEX-148VJ	GT868	GTEX-148VJ-0826	Male	Lung	1	70-79	2
GTEX-14A5I	GT164	GTEX-14A5I-0926	Female	Lung	2	50-59	4
GTEX-14A5I	GT647	GTEX-14A5I-0826	Female	Thyroid	2	50-59	4
GTEX-14A5I	GT734	GTEX-14A5I-0004	Female	Whole Blood	2	50-59	4
GTEX-14A5I	GT245	GTEX-14A5I-2826	Female	Brain - Cerebellum	2	50-59	4
GTEX-14A6H	GT123	GTEX-14A6H-2426	Male	Thyroid	1	30-39	0
GTEX-14A6H	GT878	GTEX-14A6H-2026	Male	Skin	1	30-39	0
GTEX-14A6H	GT806	GTEX-14A6H-0003	Male	Whole Blood	1	30-39	0
GTEX-14A6H	GT414	GTEX-14A6H-5008	Male	Lung	1	30-39	0
GTEX-14ABY	GT626	GTEX-14ABY-1126	Male	Lung	1	50-59	2
GTEX-14ABY	GT321	GTEX-14ABY-3026	Male	Brain - Cerebellum	1	50-59	2
GTEX-14ABY	GT314	GTEX-14ABY-0926	Male	Thyroid	1	50-59	2
GTEX-14ABY	GT733	GTEX-14ABY-0003	Male	Whole Blood	1	50-59	2
GTEX-14BIL	GT735	GTEX-14BIL-0004	Male	Whole Blood	1	50-59	2
GTEX-14BIL	GT208	GTEX-14BIL-0726	Male	Thyroid	1	50-59	2
GTEX-14BIL	GT646	GTEX-14BIL-3126	Male	Brain - Cerebellum	1	50-59	2
GTEX-14BIL	GT845	GTEX-14BIL-1226	Male	Lung	1	50-59	2
GTEX-14BIM	GT750	GTEX-14BIM-0826	Female	Thyroid	2	60-69	3
GTEX-14BIM	GT402	GTEX-14BIM-0002	Female	Whole Blood	2	60-69	3
GTEX-14BIM	GT427	GTEX-14BIM-0726	Female	Lung	2	60-69	3
GTEX-14BIM	GT124	GTEX-14BIM-3126	Female	Brain - Cerebellum	2	60-69	3
GTEX-14BIN	GT732	GTEX-14BIN-0004	Female	Whole Blood	2	50-59	2
GTEX-14BIN	GT524	GTEX-14BIN-0226	Female	Lung	2	50-59	2
GTEX-14BIN	GT159	GTEX-14BIN-3326	Female	Brain - Cerebellum	2	50-59	2
GTEX-14BIN	GT267	GTEX-14BIN-0126	Female	Thyroid	2	50-59	2
GTEX-14C39	GT516	GTEX-14C39-0326	Male	Lung	1	40-49	2
GTEX-14C39	GT622	GTEX-14C39-0004	Male	Whole Blood	1	40-49	2
GTEX-14C39	GT185	GTEX-14C39-3026	Male	Brain - Cerebellum	1	40-49	2
GTEX-14C39	GT640	GTEX-14C39-0226	Male	Thyroid	1	40-49	2
GTEX-14E6D	GT618	GTEX-14E6D-0002	Male	Whole Blood	1	50-59	2
GTEX-14E6D	GT644	GTEX-14E6D-2926	Male	Brain - Cerebellum	1	50-59	2
GTEX-14E6D	GT268	GTEX-14E6D-0626	Male	Thyroid	1	50-59	2
GTEX-14E6D	GT869	GTEX-14E6D-1026	Male	Lung	1	50-59	2
GTEX-14JIY	GT639	GTEX-14JIY-1226	Male	Thyroid	1	60-69	2
GTEX-14JIY	GT843	GTEX-14JIY-1326	Male	Lung	1	60-69	2
GTEX-14JIY	GT621	GTEX-14JIY-0004	Male	Whole Blood	1	60-69	2
GTEX-14JIY	GT166	GTEX-14JIY-2226	Male	Skin	1	60-69	2
GTEX-14JIY	GT745	GTEX-14JIY-2326	Male	Brain - Cerebellum	1	60-69	2
GTEX-14LZ3	GT889	GTEX-14LZ3-0126	Female	Skin	2	60-69	3
GTEX-14LZ3	GT326	GTEX-14LZ3-0003	Female	Whole Blood	2	60-69	3
GTEX-14LZ3	GT429	GTEX-14LZ3-0726	Female	Lung	2	60-69	3
GTEX-14LZ3	GT320	GTEX-14LZ3-2926	Female	Brain - Cerebellum	2	60-69	3
GTEX-14PII	GT840	GTEX-14PII-1226	Male	Lung	1	60-69	4
GTEX-14PII	GT403	GTEX-14PII-0004	Male	Whole Blood	1	60-69	4
GTEX-14PII	GT887	GTEX-14PII-0726	Male	Skin	1	60-69	4
GTEX-14PII	GT169	GTEX-14PII-0826	Male	Thyroid	1	60-69	4
GTEX-14PJM	GT736	GTEX-14PJM-0003	Female	Whole Blood	2	50-59	2
GTEX-14PJM	GT892	GTEX-14PJM-0126	Female	Skin	2	50-59	2
GTEX-14PJM	GT751	GTEX-14PJM-1326	Female	Thyroid	2	50-59	2
GTEX-14PJM	GT289	GTEX-14PJM-0926	Female	Lung	2	50-59	2
GTEX-14PJM	GT163	GTEX-14PJM-3026	Female	Brain - Cerebellum	2	50-59	2
GTEX-15CHS	GT447	GTEX-15CHS-0926	Male	Thyroid	1	50-59	2
GTEX-15CHS	GT619	GTEX-15CHS-0001	Male	Whole Blood	1	50-59	2
GTEX-15CHS	GT837	GTEX-15CHS-1026	Male	Lung	1	50-59	2
GTEX-15CHS	GT879	GTEX-15CHS-0626	Male	Skin	1	50-59	2
GTEX-15CHS	GT373	GTEX-15CHS-2626	Male	Brain - Cerebellum	1	50-59	2
GTEX-15D1Q	GT645	GTEX-15D1Q-2926	Male	Brain - Cerebellum	1	40-49	2
GTEX-15D1Q	GT158	GTEX-15D1Q-0526	Male	Lung	1	40-49	2
GTEX-15D1Q	GT620	GTEX-15D1Q-0004	Male	Whole Blood	1	40-49	2
GTEX-15D1Q	GT827	GTEX-15D1Q-0626	Male	Thyroid	1	40-49	2
GTEX-15DDE	GT907	GTEX-15DDE-2926	Female	Skin	2	50-59	3
GTEX-15DDE	GT737	GTEX-15DDE-0001	Female	Whole Blood	2	50-59	3
GTEX-15DDE	GT851	GTEX-15DDE-0826	Female	Lung	2	50-59	3
GTEX-15DDE	GT649	GTEX-15DDE-3026	Female	Brain - Cerebellum	2	50-59	3
GTEX-15ER7	GT936	GTEX-15ER7-0726	Female	Thyroid	2	20-29	1
GTEX-15ER7	GT935	GTEX-15ER7-0926	Female	Lung	2	20-29	1
GTEX-15ER7	GT929	GTEX-15ER7-0626	Female	Skin	2	20-29	1
GTEX-15ER7	GT937	GTEX-15ER7-3026	Female	Brain - Cerebellum	2	20-29	1
GTEX-15ER7	GT214	GTEX-15ER7-0002	Female	Whole Blood	2	20-29	1
GTEX-15EU6	GT165	GTEX-15EU6-1426	Male	Thyroid	1	50-59	0
GTEX-15EU6	GT329	GTEX-15EU6-0003	Male	Whole Blood	1	50-59	0
GTEX-15EU6	GT902	GTEX-15EU6-2226	Male	Skin	1	50-59	0
GTEX-15EU6	GT318	GTEX-15EU6-1226	Male	Lung	1	50-59	0
GTEX-15RJE	GT230	GTEX-15RJE-1026	Male	Lung	1	40-49	4
GTEX-15RJE	GT332	GTEX-15RJE-1326	Male	Thyroid	1	40-49	4
GTEX-15RJE	GT801	GTEX-15RJE-0003	Male	Whole Blood	1	40-49	4
GTEX-15RJE	GT890	GTEX-15RJE-2826	Male	Skin	1	40-49	4
GTEX-15RJE	GT857	GTEX-15RJE-3126	Male	Brain - Cerebellum	1	40-49	4
GTEX-15SHU	GT235	GTEX-15SHU-0726	Female	Thyroid	2	40-49	2
GTEX-15SHU	GT656	GTEX-15SHU-3026	Female	Brain - Cerebellum	2	40-49	2
GTEX-15SHU	GT319	GTEX-15SHU-0001	Female	Whole Blood	2	40-49	2
GTEX-15SHU	GT872	GTEX-15SHU-1326	Female	Lung	2	40-49	2
GTEX-15SZO	GT188	GTEX-15SZO-0826	Male	Thyroid	1	50-59	2
GTEX-15SZO	GT264	GTEX-15SZO-0004	Male	Whole Blood	1	50-59	2
GTEX-15SZO	GT858	GTEX-15SZO-2926	Male	Brain - Cerebellum	1	50-59	2
GTEX-15SZO	GT191	GTEX-15SZO-0926	Male	Lung	1	50-59	2
GTEX-16NGA	GT886	GTEX-16NGA-0726	Female	Skin	2	40-49	0
GTEX-16NGA	GT286	GTEX-16NGA-0226	Female	Lung	2	40-49	0
GTEX-16NGA	GT265	GTEX-16NGA-0326	Female	Thyroid	2	40-49	0
GTEX-16NGA	GT186	GTEX-16NGA-0004	Female	Whole Blood	2	40-49	0
GTEX-16NPV	GT187	GTEX-16NPV-0726	Female	Lung	2	50-59	4
GTEX-16NPV	GT290	GTEX-16NPV-3026	Female	Brain - Cerebellum	2	50-59	4
GTEX-16NPV	GT515	GTEX-16NPV-0326	Female	Skin	2	50-59	4
GTEX-16NPV	GT744	GTEX-16NPV-0003	Female	Whole Blood	2	50-59	4
GTEX-16YQH	GT330	GTEX-16YQH-2926	Male	Brain - Cerebellum	1	30-39	1
GTEX-16YQH	GT746	GTEX-16YQH-1626	Male	Lung	1	30-39	1
GTEX-16YQH	GT891	GTEX-16YQH-2226	Male	Skin	1	30-39	1
GTEX-16YQH	GT155	GTEX-16YQH-0004	Male	Whole Blood	1	30-39	1
GTEX-17F96	GT246	GTEX-17F96-0002	Male	Whole Blood	1	70-79	0
GTEX-17F96	GT170	GTEX-17F96-0526	Male	Thyroid	1	70-79	0
GTEX-17F96	GT903	GTEX-17F96-0326	Male	Nerve - Tibial	1	70-79	0
GTEX-17F96	GT849	GTEX-17F96-0126	Male	Skin	1	70-79	0
GTEX-17F96	GT870	GTEX-17F96-0626	Male	Lung	1	70-79	0
GTEX-183FY	GT254	GTEX-183FY-0626	Male	Thyroid	1	20-29	0
GTEX-183FY	GT885	GTEX-183FY-1026	Male	Skin	1	20-29	0
GTEX-183FY	GT190	GTEX-183FY-0726	Male	Lung	1	20-29	0
GTEX-183FY	GT731	GTEX-183FY-0003	Male	Whole Blood	1	20-29	0
GTEX-18A7A	GT911	GTEX-18A7A-0002	Female	Whole Blood	2	50-59	2
GTEX-18A7A	GT257	GTEX-18A7A-0826	Female	Thyroid	2	50-59	2
GTEX-18A7A	GT871	GTEX-18A7A-1026	Female	Lung	2	50-59	2
GTEX-18A7A	GT803	GTEX-18A7A-0126	Female	Skin	2	50-59	2
GTEX-1A32A	GT893	GTEX-1A32A-0326	Female	Nerve - Tibial	2	50-59	2
GTEX-1A32A	GT912	GTEX-1A32A-0001	Female	Whole Blood	2	50-59	2
GTEX-1A32A	GT791	GTEX-1A32A-0726	Female	Lung	2	50-59	2
GTEX-1A32A	GT335	GTEX-1A32A-1526	Female	Thyroid	2	50-59	2
GTEX-1A32A	GT648	GTEX-1A32A-3026	Female	Brain - Cerebellum	2	50-59	2
GTEX-1A3MV	GT841	GTEX-1A3MV-1826	Male	Skin	1	30-39	0
GTEX-1A3MV	GT336	GTEX-1A3MV-0326	Male	Thyroid	1	30-39	0
GTEX-1A3MV	GT160	GTEX-1A3MV-0526	Male	Lung	1	30-39	0
GTEX-1A3MV	GT324	GTEX-1A3MV-0002	Male	Whole Blood	1	30-39	0
GTEX-1A3MW	GT888	GTEX-1A3MW-0326	Female	Nerve - Tibial	2	60-69	4
GTEX-1A3MW	GT151	GTEX-1A3MW-3026	Female	Brain - Cerebellum	2	60-69	4
GTEX-1A3MW	GT738	GTEX-1A3MW-0004	Female	Whole Blood	2	60-69	4
GTEX-1A3MW	GT850	GTEX-1A3MW-1026	Female	Lung	2	60-69	4
GTEX-1A3MW	GT145	GTEX-1A3MW-0926	Female	Thyroid	2	60-69	4
GTEX-1E2YA	GT638	GTEX-1E2YA-0002	Male	Whole Blood	1	50-59	2
GTEX-1E2YA	GT876	GTEX-1E2YA-0326	Male	Nerve - Tibial	1	50-59	2
GTEX-1E2YA	GT908	GTEX-1E2YA-0926	Male	Lung	1	50-59	2
GTEX-1E2YA	GT232	GTEX-1E2YA-1026	Male	Thyroid	1	50-59	2
GTEX-1EU9M	GT413	GTEX-1EU9M-0626	Male	Thyroid	1	60-69	2
GTEX-1EU9M	GT407	GTEX-1EU9M-2926	Male	Brain - Cerebellum	1	60-69	2
GTEX-1EU9M	GT729	GTEX-1EU9M-0003	Male	Whole Blood	1	60-69	2
GTEX-1EU9M	GT752	GTEX-1EU9M-0726	Male	Lung	1	60-69	2
GTEX-1F48J	GT906	GTEX-1F48J-0826	Female	Lung	2	50-59	4
GTEX-1F48J	GT617	GTEX-1F48J-0003	Female	Whole Blood	2	50-59	4
GTEX-1F48J	GT654	GTEX-1F48J-2726	Female	Brain - Cerebellum	2	50-59	4
GTEX-1F48J	GT526	GTEX-1F48J-0726	Female	Skin	2	50-59	4
GTEX-1F48J	GT325	GTEX-1F48J-0926	Female	Thyroid	2	50-59	4
GTEX-1F5PK	GT875	GTEX-1F5PK-2726	Male	Nerve - Tibial	1	50-59	0
GTEX-1F5PK	GT430	GTEX-1F5PK-0126	Male	Thyroid	1	50-59	0
GTEX-1F5PK	GT126	GTEX-1F5PK-0003	Male	Whole Blood	1	50-59	0
GTEX-1F5PK	GT894	GTEX-1F5PK-2226	Male	Skin	1	50-59	0
GTEX-1F5PK	GT525	GTEX-1F5PK-0526	Male	Lung	1	50-59	0
GTEX-1F6RS	GT192	GTEX-1F6RS-0726	Female	Thyroid	2	60-69	4
GTEX-1F6RS	GT657	GTEX-1F6RS-3026	Female	Brain - Cerebellum	2	60-69	4
GTEX-1F6RS	GT839	GTEX-1F6RS-0826	Female	Lung	2	60-69	4
GTEX-1F6RS	GT474	GTEX-1F6RS-2026	Female	Skin	2	60-69	4
GTEX-1F6RS	GT616	GTEX-1F6RS-0004	Female	Whole Blood	2	60-69	4
GTEX-1F6RS	GT904	GTEX-1F6RS-0326	Female	Nerve - Tibial	2	60-69	4
GTEX-1F75A	GT328	GTEX-1F75A-2926	Male	Brain - Cerebellum	1	50-59	2
GTEX-1F75A	GT895	GTEX-1F75A-0826	Male	Lung	1	50-59	2
GTEX-1F75A	GT790	GTEX-1F75A-0001	Male	Whole Blood	1	50-59	2
GTEX-1F75A	GT881	GTEX-1F75A-0726	Male	Skin	1	50-59	2
GTEX-1F75B	GT236	GTEX-1F75B-0826	Male	Thyroid	1	50-59	4
GTEX-1F75B	GT317	GTEX-1F75B-2926	Male	Brain - Cerebellum	1	50-59	4
GTEX-1F75B	GT730	GTEX-1F75B-0003	Male	Whole Blood	1	50-59	4
GTEX-1F75B	GT846	GTEX-1F75B-0726	Male	Skin	1	50-59	4
GTEX-1F75B	GT148	GTEX-1F75B-1026	Male	Lung	1	50-59	4
GTEX-1F75W	GT741	GTEX-1F75W-0004	Male	Whole Blood	1	60-69	2
GTEX-1F75W	GT157	GTEX-1F75W-0626	Male	Lung	1	60-69	2
GTEX-1F75W	GT150	GTEX-1F75W-3126	Male	Brain - Cerebellum	1	60-69	2
GTEX-1F75W	GT627	GTEX-1F75W-0426	Male	Nerve - Tibial	1	60-69	2
GTEX-1F75W	GT269	GTEX-1F75W-1126	Male	Thyroid	1	60-69	2
GTEX-1F88F	GT901	GTEX-1F88F-0926	Female	Lung	2	60-69	2
GTEX-1F88F	GT739	GTEX-1F88F-0003	Female	Whole Blood	2	60-69	2
GTEX-1F88F	GT327	GTEX-1F88F-0726	Female	Thyroid	2	60-69	2
GTEX-1F88F	GT859	GTEX-1F88F-3126	Female	Brain - Cerebellum	2	60-69	2
GTEX-1GF9V	GT740	GTEX-1GF9V-0004	Male	Whole Blood	1	60-69	2
GTEX-1GF9V	GT292	GTEX-1GF9V-3026	Male	Brain - Cerebellum	1	60-69	2
GTEX-1GF9V	GT747	GTEX-1GF9V-1026	Male	Lung	1	60-69	2
GTEX-1GF9V	GT296	GTEX-1GF9V-0926	Male	Thyroid	1	60-69	2
GTEX-1GF9W	GT375	GTEX-1GF9W-2726	Male	Brain - Cerebellum	1	60-69	3
GTEX-1GF9W	GT271	GTEX-1GF9W-0626	Male	Thyroid	1	60-69	3
GTEX-1GF9W	GT728	GTEX-1GF9W-0004	Male	Whole Blood	1	60-69	3
GTEX-1GF9W	GT428	GTEX-1GF9W-1426	Male	Skin	1	60-69	3
GTEX-1GF9W	GT883	GTEX-1GF9W-0726	Male	Lung	1	60-69	3
GTEX-1GN1W	GT743	GTEX-1GN1W-0001	Female	Whole Blood	2	50-59	0
GTEX-1GN1W	GT860	GTEX-1GN1W-0126	Female	Thyroid	2	50-59	0
GTEX-1GN1W	GT748	GTEX-1GN1W-1026	Female	Lung	2	50-59	0
GTEX-1GN1W	GT882	GTEX-1GN1W-0826	Female	Nerve - Tibial	2	50-59	0
GTEX-1GN1W	GT168	GTEX-1GN1W-2426	Female	Skin	2	50-59	0
GTEX-1GN73	GT127	GTEX-1GN73-0002	Male	Whole Blood	1	60-69	2
GTEX-1GN73	GT272	GTEX-1GN73-0826	Male	Thyroid	1	60-69	2
GTEX-1GN73	GT795	GTEX-1GN73-1026	Male	Lung	1	60-69	2
GTEX-1GN73	GT293	GTEX-1GN73-3026	Male	Brain - Cerebellum	1	60-69	2
GTEX-1GPI6	GT651	GTEX-1GPI6-2026	Male	Brain - Cerebellum	1	60-69	2
GTEX-1GPI6	GT884	GTEX-1GPI6-1926	Male	Skin	1	60-69	2
GTEX-1GPI6	GT147	GTEX-1GPI6-0726	Male	Lung	1	60-69	2
GTEX-1GPI6	GT896	GTEX-1GPI6-0004	Male	Whole Blood	1	60-69	2
GTEX-1GZ2Q	GT727	GTEX-1GZ2Q-0002	Male	Whole Blood	1	40-49	2
GTEX-1GZ2Q	GT844	GTEX-1GZ2Q-0126	Male	Skin	1	40-49	2
GTEX-1GZ2Q	GT847	GTEX-1GZ2Q-0726	Male	Lung	1	40-49	2
GTEX-1GZ2Q	GT655	GTEX-1GZ2Q-3026	Male	Brain - Cerebellum	1	40-49	2
GTEX-1GZ4H	GT909	GTEX-1GZ4H-0526	Female	Skin	2	50-59	0
GTEX-1GZ4H	GT125	GTEX-1GZ4H-0001	Female	Whole Blood	2	50-59	0
GTEX-1GZ4H	GT861	GTEX-1GZ4H-0226	Female	Thyroid	2	50-59	0
GTEX-1GZ4H	GT301	GTEX-1GZ4H-0426	Female	Lung	2	50-59	0
GTEX-1GZ4I	GT796	GTEX-1GZ4I-0726	Male	Lung	1	50-59	2
GTEX-1GZ4I	GT374	GTEX-1GZ4I-2926	Male	Brain - Cerebellum	1	50-59	2
GTEX-1GZ4I	GT807	GTEX-1GZ4I-2626	Male	Skin	1	50-59	2
GTEX-1GZ4I	GT805	GTEX-1GZ4I-0002	Male	Whole Blood	1	50-59	2
GTEX-1H1DE	GT905	GTEX-1H1DE-1826	Male	Nerve - Tibial	1	20-29	0
GTEX-1H1DE	GT412	GTEX-1H1DE-0002	Male	Whole Blood	1	20-29	0
GTEX-1H1DE	GT241	GTEX-1H1DE-0226	Male	Thyroid	1	20-29	0
GTEX-1H1DE	GT146	GTEX-1H1DE-0426	Male	Lung	1	20-29	0
GTEX-1H1DG	GT149	GTEX-1H1DG-2826	Male	Brain - Cerebellum	1	70-79	0
GTEX-1H1DG	GT910	GTEX-1H1DG-1026	Male	Lung	1	70-79	0
GTEX-1H1DG	GT804	GTEX-1H1DG-2426	Male	Skin	1	70-79	0
GTEX-1H1DG	GT918	GTEX-1H1DG-0001	Male	Whole Blood	1	70-79	0
GTEX-1H2FU	GT514	GTEX-1H2FU-1226	Female	Lung	2	60-69	4
GTEX-1H2FU	GT917	GTEX-1H2FU-0001	Female	Whole Blood	2	60-69	4
GTEX-1H2FU	GT161	GTEX-1H2FU-0626	Female	Thyroid	2	60-69	4
GTEX-1H2FU	GT653	GTEX-1H2FU-3026	Female	Brain - Cerebellum	2	60-69	4
GTEX-1H3NZ	GT792	GTEX-1H3NZ-0826	Male	Lung	1	60-69	4
GTEX-1H3NZ	GT749	GTEX-1H3NZ-2926	Male	Brain - Cerebellum	1	60-69	4
GTEX-1H3NZ	GT233	GTEX-1H3NZ-0726	Male	Thyroid	1	60-69	4
GTEX-1H3NZ	GT916	GTEX-1H3NZ-0002	Male	Whole Blood	1	60-69	4
GTEX-1H3VE	GT753	GTEX-1H3VE-2826	Male	Brain - Cerebellum	1	40-49	4
GTEX-1H3VE	GT291	GTEX-1H3VE-1026	Male	Lung	1	40-49	4
GTEX-1H3VE	GT411	GTEX-1H3VE-0001	Male	Whole Blood	1	40-49	4
GTEX-1H3VE	GT270	GTEX-1H3VE-0826	Male	Thyroid	1	40-49	4
GTEX-1H3VY	GT231	GTEX-1H3VY-1426	Male	Lung	1	50-59	0
GTEX-1H3VY	GT919	GTEX-1H3VY-0004	Male	Whole Blood	1	50-59	0
GTEX-1H3VY	GT167	GTEX-1H3VY-0826	Male	Thyroid	1	50-59	0
GTEX-1H3VY	GT874	GTEX-1H3VY-0526	Male	Nerve - Tibial	1	50-59	0
GTEX-1HBPI	GT331	GTEX-1HBPI-2726	Male	Brain - Cerebellum	1	50-59	2
GTEX-1HBPI	GT207	GTEX-1HBPI-0826	Male	Thyroid	1	50-59	2
GTEX-1HBPI	GT915	GTEX-1HBPI-0003	Male	Whole Blood	1	50-59	2
GTEX-1HBPI	GT305	GTEX-1HBPI-0926	Male	Lung	1	50-59	2
GTEX-1HGF4	GT189	GTEX-1HGF4-0126	Male	Skin	1	60-69	2
GTEX-1HGF4	GT842	GTEX-1HGF4-0626	Male	Lung	1	60-69	2
GTEX-1HGF4	GT323	GTEX-1HGF4-3026	Male	Brain - Cerebellum	1	60-69	2
GTEX-1HGF4	GT914	GTEX-1HGF4-0003	Male	Whole Blood	1	60-69	2
GTEX-1HR9M	GT770	GTEX-1HR9M-0003	Male	Whole Blood	1	60-69	4
GTEX-1HR9M	GT528	GTEX-1HR9M-0826	Male	Lung	1	60-69	4
GTEX-1HR9M	GT838	GTEX-1HR9M-2226	Male	Skin	1	60-69	4
GTEX-1HR9M	GT295	GTEX-1HR9M-2826	Male	Brain - Cerebellum	1	60-69	4
GTEX-1I1GP	GT848	GTEX-1I1GP-0526	Male	Lung	1	50-59	2
GTEX-1I1GP	GT913	GTEX-1I1GP-0002	Male	Whole Blood	1	50-59	2
GTEX-1I1GP	GT650	GTEX-1I1GP-2926	Male	Brain - Cerebellum	1	50-59	2
GTEX-1I1GP	GT206	GTEX-1I1GP-0326	Male	Thyroid	1	50-59	2
GTEX-1I6K6	GT794	GTEX-1I6K6-1726	Male	Skin	1	30-39	0
GTEX-1I6K6	GT652	GTEX-1I6K6-0726	Male	Thyroid	1	30-39	0
GTEX-1I6K6	GT637	GTEX-1I6K6-0003	Male	Whole Blood	1	30-39	0
GTEX-1I6K6	GT294	GTEX-1I6K6-0926	Male	Lung	1	30-39	0
GTEX-1IOXB	GT668	GTEX-1IOXB-1026	Male	Thyroid	1	50-59	2
GTEX-1IOXB	GT867	GTEX-1IOXB-0003	Male	Whole Blood	1	50-59	2
GTEX-1IOXB	GT660	GTEX-1IOXB-1126	Male	Lung	1	50-59	2
GTEX-1IOXB	GT877	GTEX-1IOXB-0426	Male	Nerve - Tibial	1	50-59	2
GTEX-1IOXB	GT793	GTEX-1IOXB-2726	Male	Skin	1	50-59	2
GTEX-1JJE9	GT338	GTEX-1JJE9-2626	Male	Skin	1	70-79	3
GTEX-1JJE9	GT102	GTEX-1JJE9-0226	Male	Thyroid	1	70-79	3
GTEX-1JJE9	GT721	GTEX-1JJE9-0926	Male	Lung	1	70-79	3
GTEX-1JJE9	GT456	GTEX-1JJE9-0003	Male	Whole Blood	1	70-79	3
GTEX-1JJE9	GT659	GTEX-1JJE9-3026	Male	Brain - Cerebellum	1	70-79	3
GTEX-1JJEA	GT101	GTEX-1JJEA-0626	Male	Thyroid	1	60-69	2
GTEX-1JJEA	GT815	GTEX-1JJEA-0003	Male	Whole Blood	1	60-69	2
GTEX-1JJEA	GT202	GTEX-1JJEA-1126	Male	Lung	1	60-69	2
GTEX-1JJEA	GT658	GTEX-1JJEA-2926	Male	Brain - Cerebellum	1	60-69	2
GTEX-1JK1U	GT921	GTEX-1JK1U-1126	Male	Lung	1	60-69	0
GTEX-1JK1U	GT673	GTEX-1JK1U-2426	Male	Nerve - Tibial	1	60-69	0
GTEX-1JK1U	GT863	GTEX-1JK1U-0001	Male	Whole Blood	1	60-69	0
GTEX-1JK1U	GT672	GTEX-1JK1U-0326	Male	Thyroid	1	60-69	0
GTEX-1JMOU	GT782	GTEX-1JMOU-0003	Female	Whole Blood	2	60-69	4
GTEX-1JMOU	GT680	GTEX-1JMOU-1026	Female	Skin	2	60-69	4
GTEX-1JMOU	GT669	GTEX-1JMOU-2826	Female	Brain - Cerebellum	2	60-69	4
GTEX-1JMOU	GT203	GTEX-1JMOU-0526	Female	Lung	2	60-69	4
GTEX-1JMPZ	GT716	GTEX-1JMPZ-1126	Male	Lung	1	30-39	4
GTEX-1JMPZ	GT681	GTEX-1JMPZ-0726	Male	Skin	1	30-39	4
GTEX-1JMPZ	GT138	GTEX-1JMPZ-0004	Male	Whole Blood	1	30-39	4
GTEX-1JMPZ	GT674	GTEX-1JMPZ-0626	Male	Thyroid	1	30-39	4
GTEX-1JMPZ	GT367	GTEX-1JMPZ-2826	Male	Brain - Cerebellum	1	30-39	4
GTEX-1JMQJ	GT662	GTEX-1JMQJ-2026	Male	Thyroid	1	50-59	2
GTEX-1JMQJ	GT704	GTEX-1JMQJ-3126	Male	Brain - Cerebellum	1	50-59	2
GTEX-1JMQJ	GT105	GTEX-1JMQJ-0002	Male	Whole Blood	1	50-59	2
GTEX-1JMQJ	GT142	GTEX-1JMQJ-2126	Male	Lung	1	50-59	2
GTEX-1JN1M	GT722	GTEX-1JN1M-1126	Female	Lung	2	60-69	0
GTEX-1JN1M	GT783	GTEX-1JN1M-0003	Female	Whole Blood	2	60-69	0
GTEX-1JN1M	GT675	GTEX-1JN1M-2726	Female	Skin	2	60-69	0
GTEX-1JN1M	GT366	GTEX-1JN1M-0726	Female	Thyroid	2	60-69	0
GTEX-1JN1M	GT306	GTEX-1JN1M-3126	Female	Brain - Cerebellum	2	60-69	0
GTEX-1K2DU	GT454	GTEX-1K2DU-0526	Male	Lung	1	20-29	0
GTEX-1K2DU	GT676	GTEX-1K2DU-1226	Male	Skin	1	20-29	0
GTEX-1K2DU	GT862	GTEX-1K2DU-0003	Male	Whole Blood	1	20-29	0
GTEX-1K2DU	GT670	GTEX-1K2DU-0126	Male	Thyroid	1	20-29	0
GTEX-1KANB	GT762	GTEX-1KANB-3226	Male	Brain - Cerebellum	1	50-59	2
GTEX-1KANB	GT920	GTEX-1KANB-0003	Male	Whole Blood	1	50-59	2
GTEX-1KANB	GT455	GTEX-1KANB-1026	Male	Lung	1	50-59	2
GTEX-1KANB	GT682	GTEX-1KANB-2826	Male	Skin	1	50-59	2
GTEX-1KANB	GT708	GTEX-1KANB-0626	Male	Thyroid	1	50-59	2
GTEX-1KD4Q	GT678	GTEX-1KD4Q-1026	Male	Thyroid	1	40-49	2
GTEX-1KD4Q	GT808	GTEX-1KD4Q-3026	Male	Brain - Cerebellum	1	40-49	2
GTEX-1KD4Q	GT120	GTEX-1KD4Q-0001	Male	Whole Blood	1	40-49	2
GTEX-1KD4Q	GT453	GTEX-1KD4Q-0926	Male	Lung	1	40-49	2
GTEX-1KWVE	GT679	GTEX-1KWVE-2226	Male	Brain - Cerebellum	1	30-39	1
GTEX-1KWVE	GT707	GTEX-1KWVE-0126	Male	Thyroid	1	30-39	1
GTEX-1KWVE	GT763	GTEX-1KWVE-1026	Male	Skin	1	30-39	1
GTEX-1KWVE	GT725	GTEX-1KWVE-0426	Male	Lung	1	30-39	1
GTEX-1KWVE	GT813	GTEX-1KWVE-0003	Male	Whole Blood	1	30-39	1
GTEX-1KWVE	GT781	GTEX-1KWVE-1526	Male	Nerve - Tibial	1	30-39	1
GTEX-1KXAM	GT122	GTEX-1KXAM-0003	Male	Whole Blood	1	60-69	0
GTEX-1KXAM	GT925	GTEX-1KXAM-1726	Male	Thyroid	1	60-69	0
GTEX-1KXAM	GT118	GTEX-1KXAM-0426	Male	Lung	1	60-69	0
GTEX-1KXAM	GT759	GTEX-1KXAM-1626	Male	Skin	1	60-69	0
GTEX-1L5NE	GT779	GTEX-1L5NE-2426	Male	Nerve - Tibial	1	50-59	0
GTEX-1L5NE	GT758	GTEX-1L5NE-1126	Male	Skin	1	50-59	0
GTEX-1L5NE	GT853	GTEX-1L5NE-0226	Male	Thyroid	1	50-59	0
GTEX-1L5NE	GT720	GTEX-1L5NE-0726	Male	Lung	1	50-59	0
GTEX-1L5NE	GT785	GTEX-1L5NE-0001	Male	Whole Blood	1	50-59	0
GTEX-1LB8K	GT723	GTEX-1LB8K-0826	Male	Lung	1	50-59	2
GTEX-1LB8K	GT677	GTEX-1LB8K-3026	Male	Brain - Cerebellum	1	50-59	2
GTEX-1LB8K	GT107	GTEX-1LB8K-0003	Male	Whole Blood	1	50-59	2
GTEX-1LB8K	GT757	GTEX-1LB8K-0626	Male	Thyroid	1	50-59	2
GTEX-1LB8K	GT760	GTEX-1LB8K-0726	Male	Skin	1	50-59	2
GTEX-1LC47	GT709	GTEX-1LC47-2826	Male	Brain - Cerebellum	1	60-69	3
GTEX-1LC47	GT683	GTEX-1LC47-0726	Male	Thyroid	1	60-69	3
GTEX-1LC47	GT204	GTEX-1LC47-1126	Male	Lung	1	60-69	3
GTEX-1LC47	GT784	GTEX-1LC47-0001	Male	Whole Blood	1	60-69	3
GTEX-1LG7Y	GT823	GTEX-1LG7Y-0001	Male	Whole Blood	1	50-59	2
GTEX-1LG7Y	GT831	GTEX-1LG7Y-2526	Male	Skin	1	50-59	2
GTEX-1LG7Y	GT809	GTEX-1LG7Y-3126	Male	Brain - Cerebellum	1	50-59	2
GTEX-1LG7Y	GT137	GTEX-1LG7Y-0826	Male	Lung	1	50-59	2
GTEX-1LSNL	GT703	GTEX-1LSNL-2726	Male	Skin	1	50-59	2
GTEX-1LSNL	GT789	GTEX-1LSNL-0003	Male	Whole Blood	1	50-59	2
GTEX-1LSNL	GT706	GTEX-1LSNL-3126	Male	Brain - Cerebellum	1	50-59	2
GTEX-1LSNL	GT854	GTEX-1LSNL-1026	Male	Thyroid	1	50-59	2
GTEX-1LSNL	GT143	GTEX-1LSNL-1126	Male	Lung	1	50-59	2
GTEX-1LSVX	GT826	GTEX-1LSVX-0426	Male	Nerve - Tibial	1	60-69	4
GTEX-1LSVX	GT642	GTEX-1LSVX-2826	Male	Brain - Cerebellum	1	60-69	4
GTEX-1LSVX	GT821	GTEX-1LSVX-0003	Male	Whole Blood	1	60-69	4
GTEX-1LSVX	GT131	GTEX-1LSVX-0626	Male	Lung	1	60-69	4
GTEX-1LSVX	GT780	GTEX-1LSVX-0726	Male	Thyroid	1	60-69	4
GTEX-1LVA9	GT593	GTEX-1LVA9-3126	Male	Brain - Cerebellum	1	50-59	2
GTEX-1LVA9	GT135	GTEX-1LVA9-1126	Male	Lung	1	50-59	2
GTEX-1LVA9	GT852	GTEX-1LVA9-0626	Male	Thyroid	1	50-59	2
GTEX-1LVA9	GT788	GTEX-1LVA9-0003	Male	Whole Blood	1	50-59	2
GTEX-1LVAO	GT140	GTEX-1LVAO-1226	Male	Lung	1	60-69	4
GTEX-1LVAO	GT817	GTEX-1LVAO-0003	Male	Whole Blood	1	60-69	4
GTEX-1LVAO	GT705	GTEX-1LVAO-3126	Male	Brain - Cerebellum	1	60-69	4
GTEX-1LVAO	GT603	GTEX-1LVAO-1026	Male	Thyroid	1	60-69	4
GTEX-1M4P7	GT922	GTEX-1M4P7-0003	Male	Whole Blood	1	60-69	2
GTEX-1M4P7	GT643	GTEX-1M4P7-2826	Male	Brain - Cerebellum	1	60-69	2
GTEX-1M4P7	GT661	GTEX-1M4P7-0626	Male	Thyroid	1	60-69	2
GTEX-1M4P7	GT724	GTEX-1M4P7-0826	Male	Lung	1	60-69	2
GTEX-1MGNQ	GT139	GTEX-1MGNQ-0826	Male	Lung	1	40-49	0
GTEX-1MGNQ	GT240	GTEX-1MGNQ-0726	Male	Thyroid	1	40-49	0
GTEX-1MGNQ	GT766	GTEX-1MGNQ-1026	Male	Skin	1	40-49	0
GTEX-1MGNQ	GT819	GTEX-1MGNQ-0001	Male	Whole Blood	1	40-49	0
GTEX-1N2DW	GT592	GTEX-1N2DW-2926	Male	Brain - Cerebellum	1	50-59	2
GTEX-1N2DW	GT829	GTEX-1N2DW-0526	Male	Nerve - Tibial	1	50-59	2
GTEX-1N2DW	GT825	GTEX-1N2DW-0003	Male	Whole Blood	1	50-59	2
GTEX-1N2DW	GT777	GTEX-1N2DW-1226	Male	Thyroid	1	50-59	2
GTEX-1N2DW	GT121	GTEX-1N2DW-1126	Male	Lung	1	50-59	2
GTEX-1N5O9	GT811	GTEX-1N5O9-1026	Male	Thyroid	1	60-69	2
GTEX-1N5O9	GT624	GTEX-1N5O9-1226	Male	Lung	1	60-69	2
GTEX-1N5O9	GT718	GTEX-1N5O9-3026	Male	Brain - Cerebellum	1	60-69	2
GTEX-1N5O9	GT239	GTEX-1N5O9-0426	Male	Nerve - Tibial	1	60-69	2
GTEX-1N5O9	GT106	GTEX-1N5O9-0004	Male	Whole Blood	1	60-69	2
GTEX-1N5O9	GT717	GTEX-1N5O9-0926	Male	Skin	1	60-69	2
GTEX-1NUQO	GT768	GTEX-1NUQO-2026	Female	Skin	2	20-29	0
GTEX-1NUQO	GT205	GTEX-1NUQO-1026	Female	Lung	2	20-29	0
GTEX-1NUQO	GT818	GTEX-1NUQO-0003	Female	Whole Blood	2	20-29	0
GTEX-1NUQO	GT726	GTEX-1NUQO-0926	Female	Thyroid	2	20-29	0
GTEX-1NUQO	GT767	GTEX-1NUQO-0226	Female	Nerve - Tibial	2	20-29	0
GTEX-1NV8Z	GT816	GTEX-1NV8Z-0003	Male	Whole Blood	1	60-69	2
GTEX-1NV8Z	GT136	GTEX-1NV8Z-1226	Male	Lung	1	60-69	2
GTEX-1NV8Z	GT924	GTEX-1NV8Z-3026	Male	Brain - Cerebellum	1	60-69	2
GTEX-1NV8Z	GT765	GTEX-1NV8Z-0726	Male	Skin	1	60-69	2
GTEX-1NV8Z	GT452	GTEX-1NV8Z-0926	Male	Thyroid	1	60-69	2
GTEX-1O97I	GT769	GTEX-1O97I-1026	Male	Thyroid	1	60-69	3
GTEX-1O97I	GT771	GTEX-1O97I-3026	Male	Brain - Cerebellum	1	60-69	3
GTEX-1O97I	GT132	GTEX-1O97I-1526	Male	Lung	1	60-69	3
GTEX-1O97I	GT787	GTEX-1O97I-0003	Male	Whole Blood	1	60-69	3
GTEX-1OFPY	GT372	GTEX-1OFPY-1526	Male	Thyroid	1	60-69	0
GTEX-1OFPY	GT786	GTEX-1OFPY-0003	Male	Whole Blood	1	60-69	0
GTEX-1OFPY	GT134	GTEX-1OFPY-0226	Male	Lung	1	60-69	0
GTEX-1OFPY	GT764	GTEX-1OFPY-0526	Male	Skin	1	60-69	0
GTEX-1P4AB	GT923	GTEX-1P4AB-0001	Male	Whole Blood	1	50-59	4
GTEX-1P4AB	GT457	GTEX-1P4AB-1026	Male	Lung	1	50-59	4
GTEX-1P4AB	GT855	GTEX-1P4AB-3026	Male	Brain - Cerebellum	1	50-59	4
GTEX-1P4AB	GT810	GTEX-1P4AB-1126	Male	Thyroid	1	50-59	4
GTEX-1PBJI	GT832	GTEX-1PBJI-2926	Female	Brain - Cerebellum	2	20-29	1
GTEX-1PBJI	GT856	GTEX-1PBJI-0726	Female	Thyroid	2	20-29	1
GTEX-1PBJI	GT814	GTEX-1PBJI-0003	Female	Whole Blood	2	20-29	1
GTEX-1PBJI	GT623	GTEX-1PBJI-0826	Female	Lung	2	20-29	1
GTEX-1R46S	GT625	GTEX-1R46S-0003	Female	Whole Blood	2	60-69	4
GTEX-1R46S	GT315	GTEX-1R46S-0426	Female	Thyroid	2	60-69	4
GTEX-1R46S	GT778	GTEX-1R46S-3126	Female	Brain - Cerebellum	2	60-69	4
GTEX-1R46S	GT104	GTEX-1R46S-1226	Female	Lung	2	60-69	4
GTEX-1R9K4	GT864	GTEX-1R9K4-3026	Male	Brain - Cerebellum	1	60-69	0
GTEX-1R9K4	GT133	GTEX-1R9K4-0926	Male	Lung	1	60-69	0
GTEX-1R9K4	GT636	GTEX-1R9K4-0001	Male	Whole Blood	1	60-69	0
GTEX-1R9K4	GT772	GTEX-1R9K4-2826	Male	Skin	1	60-69	0
GTEX-1R9K4	GT828	GTEX-1R9K4-0726	Male	Thyroid	1	60-69	0
GTEX-1R9K5	GT635	GTEX-1R9K5-0001	Male	Whole Blood	1	50-59	0
GTEX-1R9K5	GT719	GTEX-1R9K5-0926	Male	Lung	1	50-59	0
GTEX-1R9K5	GT213	GTEX-1R9K5-1926	Male	Skin	1	50-59	0
GTEX-1R9K5	GT450	GTEX-1R9K5-0726	Male	Thyroid	1	50-59	0
GTEX-1RAZQ	GT141	GTEX-1RAZQ-1026	Male	Lung	1	30-39	0
GTEX-1RAZQ	GT451	GTEX-1RAZQ-0926	Male	Thyroid	1	30-39	0
GTEX-1RAZQ	GT119	GTEX-1RAZQ-0001	Male	Whole Blood	1	30-39	0
GTEX-1RAZQ	GT671	GTEX-1RAZQ-1326	Male	Skin	1	30-39	0
GTEX-R55G	GT538	GTEX-R55G-2226	Female	Nerve - Tibial	2	40-49	0
GTEX-R55G	GT541	GTEX-R55G-0726	Female	Thyroid	2	40-49	0
GTEX-R55G	GT478	GTEX-R55G-0003	Female	Whole Blood	2	40-49	0
GTEX-R55G	GT533	GTEX-R55G-0826	Female	Lung	2	40-49	0
GTEX-RU72	GT251	GTEX-RU72-0526	Female	Lung	2	50-59	2
GTEX-RU72	GT558	GTEX-RU72-2926	Female	Brain - Cerebellum	2	50-59	2
GTEX-RU72	GT116	GTEX-RU72-0126	Female	Thyroid	2	50-59	2
GTEX-RU72	GT696	GTEX-RU72-0004	Female	Whole Blood	2	50-59	2
GTEX-S3LF	GT820	GTEX-S3LF-0001	Male	Whole Blood	1	70-79	2
GTEX-S3LF	GT260	GTEX-S3LF-0426	Male	Nerve - Tibial	1	70-79	2
GTEX-S3LF	GT273	GTEX-S3LF-0626	Male	Thyroid	1	70-79	2
GTEX-S3LF	GT154	GTEX-S3LF-1126	Male	Lung	1	70-79	2
GTEX-S4Q7	GT480	GTEX-S4Q7-0001	Male	Whole Blood	1	20-29	0
GTEX-S4Q7	GT543	GTEX-S4Q7-1426	Male	Nerve - Tibial	1	20-29	0
GTEX-S4Q7	GT535	GTEX-S4Q7-0326	Male	Thyroid	1	20-29	0
GTEX-S4Q7	GT419	GTEX-S4Q7-0426	Male	Lung	1	20-29	0
GTEX-S4Z8	GT567	GTEX-S4Z8-1926	Male	Nerve - Tibial	1	60-69	0
GTEX-S4Z8	GT550	GTEX-S4Z8-0326	Male	Thyroid	1	60-69	0
GTEX-S4Z8	GT184	GTEX-S4Z8-0003	Male	Whole Blood	1	60-69	0
GTEX-S4Z8	GT181	GTEX-S4Z8-0426	Male	Lung	1	60-69	0
GTEX-S7SE	GT684	GTEX-S7SE-0004	Male	Whole Blood	1	50-59	2
GTEX-S7SE	GT666	GTEX-S7SE-0726	Male	Thyroid	1	50-59	2
GTEX-S7SE	GT380	GTEX-S7SE-0926	Male	Lung	1	50-59	2
GTEX-S7SE	GT663	GTEX-S7SE-2526	Male	Brain - Cerebellum	1	50-59	2
GTEX-T2IS	GT110	GTEX-T2IS-0626	Female	Thyroid	2	20-29	1
GTEX-T2IS	GT701	GTEX-T2IS-0002	Female	Whole Blood	2	20-29	1
GTEX-T2IS	GT435	GTEX-T2IS-2926	Female	Brain - Cerebellum	2	20-29	1
GTEX-T2IS	GT114	GTEX-T2IS-0526	Female	Lung	2	20-29	1
GTEX-T5JC	GT193	GTEX-T5JC-0826	Male	Lung	1	20-29	2
GTEX-T5JC	GT307	GTEX-T5JC-0126	Male	Nerve - Tibial	1	20-29	2
GTEX-T5JC	GT686	GTEX-T5JC-0002	Male	Whole Blood	1	20-29	2
GTEX-T5JC	GT194	GTEX-T5JC-2326	Male	Brain - Cerebellum	1	20-29	2
GTEX-T5JC	GT153	GTEX-T5JC-2026	Male	Thyroid	1	20-29	2
GTEX-T6MN	GT308	GTEX-T6MN-0626	Male	Thyroid	1	50-59	2
GTEX-T6MN	GT152	GTEX-T6MN-0326	Male	Nerve - Tibial	1	50-59	2
GTEX-T6MN	GT693	GTEX-T6MN-0003	Male	Whole Blood	1	50-59	2
GTEX-T6MN	GT144	GTEX-T6MN-2526	Male	Brain - Cerebellum	1	50-59	2
GTEX-T6MN	GT195	GTEX-T6MN-0826	Male	Lung	1	50-59	2
GTEX-TML8	GT263	GTEX-TML8-1626	Female	Nerve - Tibial	2	40-49	0
GTEX-TML8	GT585	GTEX-TML8-0326	Female	Lung	2	40-49	0
GTEX-TML8	GT591	GTEX-TML8-0226	Female	Thyroid	2	40-49	0
GTEX-TML8	GT482	GTEX-TML8-0004	Female	Whole Blood	2	40-49	0
GTEX-TMMY	GT476	GTEX-TMMY-0003	Female	Whole Blood	2	40-49	0
GTEX-TMMY	GT634	GTEX-TMMY-0926	Female	Lung	2	40-49	0
GTEX-TMMY	GT594	GTEX-TMMY-0526	Female	Nerve - Tibial	2	40-49	0
GTEX-TMMY	GT572	GTEX-TMMY-0826	Female	Thyroid	2	40-49	0
GTEX-U8T8	GT221	GTEX-U8T8-0426	Male	Nerve - Tibial	1	60-69	0
GTEX-U8T8	GT578	GTEX-U8T8-2326	Male	Thyroid	1	60-69	0
GTEX-U8T8	GT162	GTEX-U8T8-0001	Male	Whole Blood	1	60-69	0
GTEX-U8T8	GT352	GTEX-U8T8-2226	Male	Lung	1	60-69	0
GTEX-UTHO	GT355	GTEX-UTHO-2926	Male	Brain - Cerebellum	1	60-69	3
GTEX-UTHO	GT688	GTEX-UTHO-0003	Male	Whole Blood	1	60-69	3
GTEX-UTHO	GT561	GTEX-UTHO-0626	Male	Thyroid	1	60-69	3
GTEX-UTHO	GT410	GTEX-UTHO-0826	Male	Skin	1	60-69	3
GTEX-UTHO	GT182	GTEX-UTHO-0926	Male	Lung	1	60-69	3
GTEX-V1D1	GT405	GTEX-V1D1-0826	Male	Lung	1	50-59	0
GTEX-V1D1	GT508	GTEX-V1D1-2026	Male	Skin	1	50-59	0
GTEX-V1D1	GT586	GTEX-V1D1-0926	Male	Thyroid	1	50-59	0
GTEX-V1D1	GT611	GTEX-V1D1-0001	Male	Whole Blood	1	50-59	0
GTEX-V955	GT406	GTEX-V955-0426	Male	Thyroid	1	60-69	0
GTEX-V955	GT509	GTEX-V955-0526	Male	Lung	1	60-69	0
GTEX-V955	GT475	GTEX-V955-0001	Male	Whole Blood	1	60-69	0
GTEX-V955	GT130	GTEX-V955-2126	Male	Skin	1	60-69	0
GTEX-VJWN	GT569	GTEX-VJWN-1326	Female	Lung	2	50-59	2
GTEX-VJWN	GT128	GTEX-VJWN-0326	Female	Skin	2	50-59	2
GTEX-VJWN	GT559	GTEX-VJWN-0003	Female	Whole Blood	2	50-59	2
GTEX-VJWN	GT468	GTEX-VJWN-0826	Female	Thyroid	2	50-59	2
GTEX-VJWN	GT384	GTEX-VJWN-3026	Female	Brain - Cerebellum	2	50-59	2
GTEX-VUSG	GT201	GTEX-VUSG-0426	Male	Thyroid	1	50-59	0
GTEX-VUSG	GT196	GTEX-VUSG-0926	Male	Lung	1	50-59	0
GTEX-VUSG	GT812	GTEX-VUSG-0002	Male	Whole Blood	1	50-59	0
GTEX-VUSG	GT103	GTEX-VUSG-2326	Male	Skin	1	50-59	0
GTEX-WFG8	GT836	GTEX-WFG8-0004	Male	Whole Blood	1	20-29	0
GTEX-WFG8	GT583	GTEX-WFG8-2126	Male	Skin	1	20-29	0
GTEX-WFG8	GT388	GTEX-WFG8-0426	Male	Thyroid	1	20-29	0
GTEX-WFG8	GT581	GTEX-WFG8-0926	Male	Lung	1	20-29	0
GTEX-WFJO	GT575	GTEX-WFJO-0226	Male	Thyroid	1	30-39	0
GTEX-WFJO	GT554	GTEX-WFJO-0003	Male	Whole Blood	1	30-39	0
GTEX-WFJO	GT487	GTEX-WFJO-1326	Male	Skin	1	30-39	0
GTEX-WFJO	GT339	GTEX-WFJO-0326	Male	Lung	1	30-39	0
GTEX-WH7G	GT604	GTEX-WH7G-2026	Male	Skin	1	40-49	0
GTEX-WH7G	GT471	GTEX-WH7G-0726	Male	Lung	1	40-49	0
GTEX-WH7G	GT396	GTEX-WH7G-0526	Male	Thyroid	1	40-49	0
GTEX-WH7G	GT610	GTEX-WH7G-0004	Male	Whole Blood	1	40-49	0
GTEX-WHPG	GT477	GTEX-WHPG-0002	Male	Whole Blood	1	50-59	0
GTEX-WHPG	GT376	GTEX-WHPG-0226	Male	Thyroid	1	50-59	0
GTEX-WHPG	GT238	GTEX-WHPG-2626	Male	Skin	1	50-59	0
GTEX-WHPG	GT517	GTEX-WHPG-1426	Male	Lung	1	50-59	0
GTEX-WK11	GT281	GTEX-WK11-0926	Male	Thyroid	1	50-59	1
GTEX-WK11	GT560	GTEX-WK11-0526	Male	Lung	1	50-59	1
GTEX-WK11	GT443	GTEX-WK11-2726	Male	Skin	1	50-59	1
GTEX-WK11	GT531	GTEX-WK11-0002	Male	Whole Blood	1	50-59	1
GTEX-WL46	GT346	GTEX-WL46-2626	Male	Skin	1	50-59	2
GTEX-WL46	GT692	GTEX-WL46-0002	Male	Whole Blood	1	50-59	2
GTEX-WL46	GT830	GTEX-WL46-0126	Male	Thyroid	1	50-59	2
GTEX-WL46	GT422	GTEX-WL46-2826	Male	Brain - Cerebellum	1	50-59	2
GTEX-WL46	GT492	GTEX-WL46-1026	Male	Lung	1	50-59	2
GTEX-WQUQ	GT342	GTEX-WQUQ-0226	Male	Skin	1	60-69	0
GTEX-WQUQ	GT540	GTEX-WQUQ-1026	Male	Thyroid	1	60-69	0
GTEX-WQUQ	GT261	GTEX-WQUQ-0002	Male	Whole Blood	1	60-69	0
GTEX-WQUQ	GT390	GTEX-WQUQ-1126	Male	Lung	1	60-69	0
GTEX-WQUQ	GT361	GTEX-WQUQ-0626	Male	Nerve - Tibial	1	60-69	0
GTEX-WRHU	GT501	GTEX-WRHU-2826	Female	Skin	2	50-59	1
GTEX-WRHU	GT549	GTEX-WRHU-0226	Female	Lung	2	50-59	1
GTEX-WRHU	GT219	GTEX-WRHU-0626	Female	Nerve - Tibial	2	50-59	1
GTEX-WRHU	GT587	GTEX-WRHU-0926	Female	Thyroid	2	50-59	1
GTEX-WRHU	GT529	GTEX-WRHU-0003	Female	Whole Blood	2	50-59	1
GTEX-WVJS	GT244	GTEX-WVJS-0726	Male	Thyroid	1	50-59	0
GTEX-WVJS	GT274	GTEX-WVJS-0326	Male	Nerve - Tibial	1	50-59	0
GTEX-WVJS	GT824	GTEX-WVJS-0003	Male	Whole Blood	1	50-59	0
GTEX-WVJS	GT248	GTEX-WVJS-0526	Male	Skin	1	50-59	0
GTEX-WVJS	GT258	GTEX-WVJS-0826	Male	Lung	1	50-59	0
GTEX-WVLH	GT667	GTEX-WVLH-0626	Male	Thyroid	1	50-59	2
GTEX-WVLH	GT358	GTEX-WVLH-2526	Male	Skin	1	50-59	2
GTEX-WVLH	GT381	GTEX-WVLH-0826	Male	Lung	1	50-59	2
GTEX-WVLH	GT694	GTEX-WVLH-0001	Male	Whole Blood	1	50-59	2
GTEX-WVLH	GT664	GTEX-WVLH-2926	Male	Brain - Cerebellum	1	50-59	2
GTEX-WWYW	GT511	GTEX-WWYW-0626	Female	Skin	2	50-59	3
GTEX-WWYW	GT242	GTEX-WWYW-0326	Female	Nerve - Tibial	2	50-59	3
GTEX-WWYW	GT691	GTEX-WWYW-0004	Female	Whole Blood	2	50-59	3
GTEX-WWYW	GT522	GTEX-WWYW-0926	Female	Lung	2	50-59	3
GTEX-WWYW	GT458	GTEX-WWYW-0826	Female	Thyroid	2	50-59	3
GTEX-WWYW	GT612	GTEX-WWYW-3026	Female	Brain - Cerebellum	2	50-59	3
GTEX-WXYG	GT607	GTEX-WXYG-0226	Female	Thyroid	2	50-59	0
GTEX-WXYG	GT479	GTEX-WXYG-0001	Female	Whole Blood	2	50-59	0
GTEX-WXYG	GT539	GTEX-WXYG-0726	Female	Lung	2	50-59	0
GTEX-WXYG	GT608	GTEX-WXYG-2626	Female	Nerve - Tibial	2	50-59	0
GTEX-WY7C	GT941	GTEX-WY7C-0226	Male	Thyroid	1	50-59	0
GTEX-WY7C	GT183	GTEX-WY7C-0002	Male	Whole Blood	1	50-59	0
GTEX-WY7C	GT942	GTEX-WY7C-0426	Male	Lung	1	50-59	0
GTEX-WY7C	GT938	GTEX-WY7C-2126	Male	Skin	1	50-59	0
GTEX-WYJK	GT926	GTEX-WYJK-0826	Male	Lung	1	50-59	0
GTEX-WYJK	GT940	GTEX-WYJK-0526	Male	Skin	1	50-59	0
GTEX-WYJK	GT931	GTEX-WYJK-1626	Male	Thyroid	1	50-59	0
GTEX-WYJK	GT553	GTEX-WYJK-0001	Male	Whole Blood	1	50-59	0
GTEX-WYVS	GT943	GTEX-WYVS-1626	Female	Skin	2	40-49	0
GTEX-WYVS	GT939	GTEX-WYVS-0526	Female	Lung	2	40-49	0
GTEX-WYVS	GT927	GTEX-WYVS-0326	Female	Thyroid	2	40-49	0
GTEX-WYVS	GT343	GTEX-WYVS-0002	Female	Whole Blood	2	40-49	0
GTEX-WZTO	GT690	GTEX-WZTO-0002	Male	Whole Blood	1	40-49	1
GTEX-WZTO	GT439	GTEX-WZTO-2326	Male	Skin	1	40-49	1
GTEX-WZTO	GT928	GTEX-WZTO-2826	Male	Brain - Cerebellum	1	40-49	1
GTEX-WZTO	GT930	GTEX-WZTO-0426	Male	Lung	1	40-49	1
GTEX-X15G	GT401	GTEX-X15G-0002	Female	Whole Blood	2	50-59	0
GTEX-X15G	GT243	GTEX-X15G-0626	Female	Lung	2	50-59	0
GTEX-X15G	GT423	GTEX-X15G-0526	Female	Thyroid	2	50-59	0
GTEX-X15G	GT313	GTEX-X15G-2026	Female	Skin	2	50-59	0
GTEX-X261	GT665	GTEX-X261-3126	Male	Brain - Cerebellum	1	50-59	4
GTEX-X261	GT715	GTEX-X261-0726	Male	Thyroid	1	50-59	4
GTEX-X261	GT416	GTEX-X261-1026	Male	Lung	1	50-59	4
GTEX-X261	GT353	GTEX-X261-2826	Male	Skin	1	50-59	4
GTEX-X261	GT702	GTEX-X261-0002	Male	Whole Blood	1	50-59	4
GTEX-X4EP	GT371	GTEX-X4EP-0626	Female	Skin	2	60-69	4
GTEX-X4EP	GT472	GTEX-X4EP-3026	Female	Brain - Cerebellum	2	60-69	4
GTEX-X4EP	GT467	GTEX-X4EP-2126	Female	Thyroid	2	60-69	4
GTEX-X4EP	GT695	GTEX-X4EP-0002	Female	Whole Blood	2	60-69	4
GTEX-X4EP	GT595	GTEX-X4EP-0526	Female	Lung	2	60-69	4
GTEX-X4LF	GT415	GTEX-X4LF-1526	Male	Skin	1	50-59	0
GTEX-X4LF	GT473	GTEX-X4LF-0526	Male	Lung	1	50-59	0
GTEX-X4LF	GT564	GTEX-X4LF-0426	Male	Thyroid	1	50-59	0
GTEX-X4LF	GT262	GTEX-X4LF-0001	Male	Whole Blood	1	50-59	0
GTEX-X4XX	GT773	GTEX-X4XX-1026	Male	Lung	1	60-69	4
GTEX-X4XX	GT687	GTEX-X4XX-0004	Male	Whole Blood	1	60-69	4
GTEX-X4XX	GT775	GTEX-X4XX-0426	Male	Nerve - Tibial	1	60-69	4
GTEX-X4XX	GT776	GTEX-X4XX-2926	Male	Brain - Cerebellum	1	60-69	4
GTEX-X4XX	GT774	GTEX-X4XX-0926	Male	Thyroid	1	60-69	4
GTEX-X4XY	GT368	GTEX-X4XY-0726	Male	Skin	1	60-69	0
GTEX-X4XY	GT571	GTEX-X4XY-1026	Male	Lung	1	60-69	0
GTEX-X4XY	GT436	GTEX-X4XY-2926	Male	Brain - Cerebellum	1	60-69	0
GTEX-X4XY	GT557	GTEX-X4XY-0002	Male	Whole Blood	1	60-69	0
GTEX-X4XY	GT386	GTEX-X4XY-0826	Male	Thyroid	1	60-69	0
GTEX-X585	GT551	GTEX-X585-1526	Male	Thyroid	1	50-59	4
GTEX-X585	GT504	GTEX-X585-0426	Male	Nerve - Tibial	1	50-59	4
GTEX-X585	GT689	GTEX-X585-0003	Male	Whole Blood	1	50-59	4
GTEX-X585	GT496	GTEX-X585-1026	Male	Lung	1	50-59	4
GTEX-X585	GT507	GTEX-X585-2426	Male	Skin	1	50-59	4
GTEX-X5EB	GT445	GTEX-X5EB-2526	Male	Nerve - Tibial	1	40-49	0
GTEX-X5EB	GT171	GTEX-X5EB-1926	Male	Skin	1	40-49	0
GTEX-X5EB	GT425	GTEX-X5EB-0426	Male	Lung	1	40-49	0
GTEX-X5EB	GT418	GTEX-X5EB-0726	Male	Thyroid	1	40-49	0
GTEX-X5EB	GT356	GTEX-X5EB-0001	Male	Whole Blood	1	40-49	0
GTEX-X8HC	GT555	GTEX-X8HC-0003	Female	Whole Blood	2	50-59	0
GTEX-X8HC	GT426	GTEX-X8HC-0726	Female	Thyroid	2	50-59	0
GTEX-X8HC	GT383	GTEX-X8HC-0926	Female	Lung	2	50-59	0
GTEX-X8HC	GT606	GTEX-X8HC-0626	Female	Skin	2	50-59	0
GTEX-XBEC	GT601	GTEX-XBEC-0426	Male	Nerve - Tibial	1	50-59	2
GTEX-XBEC	GT481	GTEX-XBEC-0002	Male	Whole Blood	1	50-59	2
GTEX-XBEC	GT491	GTEX-XBEC-0726	Male	Skin	1	50-59	2
GTEX-XBEC	GT570	GTEX-XBEC-1026	Male	Lung	1	50-59	2
GTEX-XBEC	GT546	GTEX-XBEC-0926	Male	Thyroid	1	50-59	2
GTEX-XBED	GT556	GTEX-XBED-0004	Male	Whole Blood	1	60-69	0
GTEX-XBED	GT495	GTEX-XBED-1926	Male	Skin	1	60-69	0
GTEX-XBED	GT441	GTEX-XBED-2526	Male	Nerve - Tibial	1	60-69	0
GTEX-XBED	GT348	GTEX-XBED-0826	Male	Lung	1	60-69	0
GTEX-XBED	GT577	GTEX-XBED-0126	Male	Thyroid	1	60-69	0
GTEX-XBEW	GT503	GTEX-XBEW-0226	Male	Lung	1	40-49	0
GTEX-XBEW	GT385	GTEX-XBEW-0126	Male	Thyroid	1	40-49	0
GTEX-XBEW	GT449	GTEX-XBEW-0001	Male	Whole Blood	1	40-49	0
GTEX-XBEW	GT609	GTEX-XBEW-1126	Male	Skin	1	40-49	0
GTEX-XMD3	GT459	GTEX-XMD3-0826	Female	Lung	2	50-59	0
GTEX-XMD3	GT216	GTEX-XMD3-2626	Female	Skin	2	50-59	0
GTEX-XMD3	GT519	GTEX-XMD3-0003	Female	Whole Blood	2	50-59	0
GTEX-XMD3	GT520	GTEX-XMD3-0626	Female	Thyroid	2	50-59	0
GTEX-XOT4	GT486	GTEX-XOT4-0626	Female	Skin	2	60-69	2
GTEX-XOT4	GT754	GTEX-XOT4-0001	Female	Whole Blood	2	60-69	2
GTEX-XOT4	GT437	GTEX-XOT4-1526	Female	Thyroid	2	60-69	2
GTEX-XOT4	GT463	GTEX-XOT4-1426	Female	Lung	2	60-69	2
GTEX-XOTO	GT276	GTEX-XOTO-2926	Male	Brain - Cerebellum	1	50-59	2
GTEX-XOTO	GT177	GTEX-XOTO-1626	Male	Lung	1	50-59	2
GTEX-XOTO	GT175	GTEX-XOTO-0726	Male	Skin	1	50-59	2
GTEX-XOTO	GT176	GTEX-XOTO-0326	Male	Nerve - Tibial	1	50-59	2
GTEX-XOTO	GT685	GTEX-XOTO-0002	Male	Whole Blood	1	50-59	2
GTEX-XOTO	GT761	GTEX-XOTO-1226	Male	Thyroid	1	50-59	2
GTEX-XUW1	GT382	GTEX-XUW1-1026	Female	Thyroid	2	50-59	0
GTEX-XUW1	GT484	GTEX-XUW1-0002	Female	Whole Blood	2	50-59	0
GTEX-XUW1	GT275	GTEX-XUW1-1226	Female	Lung	2	50-59	0
GTEX-XUW1	GT462	GTEX-XUW1-0926	Female	Skin	2	50-59	0
GTEX-XV7Q	GT932	GTEX-XV7Q-1826	Female	Skin	2	40-49	0
GTEX-XV7Q	GT934	GTEX-XV7Q-0426	Female	Lung	2	40-49	0
GTEX-XV7Q	GT714	GTEX-XV7Q-0003	Female	Whole Blood	2	40-49	0
GTEX-XV7Q	GT933	GTEX-XV7Q-0326	Female	Thyroid	2	40-49	0
GTEX-XYKS	GT344	GTEX-XYKS-0826	Female	Thyroid	2	60-69	0
GTEX-XYKS	GT483	GTEX-XYKS-0003	Female	Whole Blood	2	60-69	0
GTEX-XYKS	GT378	GTEX-XYKS-2526	Female	Nerve - Tibial	2	60-69	0
GTEX-XYKS	GT394	GTEX-XYKS-1426	Female	Skin	2	60-69	0
GTEX-XYKS	GT563	GTEX-XYKS-0526	Female	Lung	2	60-69	0
GTEX-Y8LW	GT334	GTEX-Y8LW-0226	Female	Thyroid	2	50-59	0
GTEX-Y8LW	GT755	GTEX-Y8LW-0004	Female	Whole Blood	2	50-59	0
GTEX-Y8LW	GT505	GTEX-Y8LW-0326	Female	Lung	2	50-59	0
GTEX-Y8LW	GT172	GTEX-Y8LW-1526	Female	Skin	2	50-59	0
GTEX-Y9LG	GT442	GTEX-Y9LG-0526	Male	Lung	1	30-39	0
GTEX-Y9LG	GT513	GTEX-Y9LG-0426	Male	Thyroid	1	30-39	0
GTEX-Y9LG	GT506	GTEX-Y9LG-1126	Male	Skin	1	30-39	0
GTEX-Y9LG	GT389	GTEX-Y9LG-0003	Male	Whole Blood	1	30-39	0
GTEX-YB5E	GT283	GTEX-YB5E-0726	Male	Lung	1	40-49	0
GTEX-YB5E	GT218	GTEX-YB5E-1326	Male	Skin	1	40-49	0
GTEX-YB5E	GT532	GTEX-YB5E-0003	Male	Whole Blood	1	40-49	0
GTEX-YB5E	GT391	GTEX-YB5E-0626	Male	Thyroid	1	40-49	0
GTEX-YEC3	GT316	GTEX-YEC3-0826	Male	Thyroid	1	50-59	0
GTEX-YEC3	GT354	GTEX-YEC3-0004	Male	Whole Blood	1	50-59	0
GTEX-YEC3	GT178	GTEX-YEC3-1626	Male	Nerve - Tibial	1	50-59	0
GTEX-YEC3	GT615	GTEX-YEC3-0226	Male	Lung	1	50-59	0
GTEX-YEC4	GT712	GTEX-YEC4-0003	Male	Whole Blood	1	40-49	0
GTEX-YEC4	GT225	GTEX-YEC4-1826	Male	Skin	1	40-49	0
GTEX-YEC4	GT710	GTEX-YEC4-0526	Male	Lung	1	40-49	0
GTEX-YEC4	GT223	GTEX-YEC4-0626	Male	Thyroid	1	40-49	0
GTEX-Z93S	GT351	GTEX-Z93S-0526	Male	Thyroid	1	50-59	2
GTEX-Z93S	GT756	GTEX-Z93S-0002	Male	Whole Blood	1	50-59	2
GTEX-Z93S	GT536	GTEX-Z93S-0626	Male	Lung	1	50-59	2
GTEX-Z93S	GT493	GTEX-Z93S-1626	Male	Skin	1	50-59	2
GTEX-ZE7O	GT111	GTEX-ZE7O-1126	Female	Thyroid	2	50-59	2
GTEX-ZE7O	GT548	GTEX-ZE7O-0002	Female	Whole Blood	2	50-59	2
GTEX-ZE7O	GT613	GTEX-ZE7O-3326	Female	Brain - Cerebellum	2	50-59	2
GTEX-ZE7O	GT108	GTEX-ZE7O-0826	Female	Lung	2	50-59	2
GTEX-ZUA1	GT357	GTEX-ZUA1-0001	Male	Whole Blood	1	40-49	2
GTEX-ZUA1	GT566	GTEX-ZUA1-2926	Male	Brain - Cerebellum	1	40-49	2
GTEX-ZUA1	GT379	GTEX-ZUA1-1026	Male	Lung	1	40-49	2
GTEX-ZUA1	GT115	GTEX-ZUA1-0926	Male	Thyroid	1	40-49	2
GTEX-ZV68	GT387	GTEX-ZV68-0001	Female	Whole Blood	2	50-59	2
GTEX-ZV68	GT582	GTEX-ZV68-0626	Female	Lung	2	50-59	2
GTEX-ZV68	GT537	GTEX-ZV68-0726	Female	Thyroid	2	50-59	2
GTEX-ZV68	GT365	GTEX-ZV68-2426	Female	Brain - Cerebellum	2	50-59	2
GTEX-ZWKS	GT209	GTEX-ZWKS-0526	Male	Lung	1	30-39	4
GTEX-ZWKS	GT337	GTEX-ZWKS-1026	Male	Thyroid	1	30-39	4
GTEX-ZWKS	GT288	GTEX-ZWKS-2926	Male	Brain - Cerebellum	1	30-39	4
GTEX-ZWKS	GT252	GTEX-ZWKS-0626	Male	Skin	1	30-39	4
GTEX-ZWKS	GT282	GTEX-ZWKS-0002	Male	Whole Blood	1	30-39	4
GTEX-ZXG5	GT210	GTEX-ZXG5-0926	Male	Thyroid	1	60-69	3
GTEX-ZXG5	GT545	GTEX-ZXG5-0826	Male	Lung	1	60-69	3
GTEX-ZXG5	GT285	GTEX-ZXG5-3026	Male	Brain - Cerebellum	1	60-69	3
GTEX-ZXG5	GT434	GTEX-ZXG5-0002	Male	Whole Blood	1	60-69	3
GTEX-ZYFD	GT420	GTEX-ZYFD-1726	Male	Lung	1	50-59	3
GTEX-ZYFD	GT360	GTEX-ZYFD-2926	Male	Brain - Cerebellum	1	50-59	3
GTEX-ZYFD	GT345	GTEX-ZYFD-0001	Male	Whole Blood	1	50-59	3
GTEX-ZYFD	GT632	GTEX-ZYFD-0826	Male	Thyroid	1	50-59	3
GTEX-ZYVF	GT212	GTEX-ZYVF-1126	Female	Thyroid	2	50-59	0
GTEX-ZYVF	GT180	GTEX-ZYVF-0726	Female	Nerve - Tibial	2	50-59	0
GTEX-ZYVF	GT255	GTEX-ZYVF-1726	Female	Lung	2	50-59	0
GTEX-ZYVF	GT247	GTEX-ZYVF-0004	Female	Whole Blood	2	50-59	0
GTEX-ZYVF	GT211	GTEX-ZYVF-0926	Female	Skin	2	50-59	0
