## Supplementary material for "Systemic interindividual epigenetic variation in humans is associated with transposable elements and under strong genetic control": Dataset S3

### Sheet: S3
GTEX Sample ID	Number of Reads	Alignment Efficiency(%)	Bisulfite Conversion Efficiency(%)				Picard Duplication %
GTEX-1117F-0003	34586670	79.6	99				Individual ID	Duplication.rate	sample_id	Tissue
GTEX-1117F-1026	30880716	80.5	99				13RTJ	0.498799	GTEX-13RTJ-0003	Whole Blood
GTEX-1117F-1426	18076414	79.3	99.1				13RTJ	0.428401	GTEX-13RTJ-3126	Brain - Cerebellum
GTEX-1117F-3326	31850686	79.2	98.9				13RTJ	0.490466	GTEX-13RTJ-1126	Lung
GTEX-111CU-0003	21277123	79.8	99				13RTJ	0.479801	GTEX-13RTJ-0326	Thyroid
GTEX-111CU-0226	18149886	77	99				14JIY	0.553177	GTEX-14JIY-1326	Lung
GTEX-111CU-0326	16824668	64.7	99				14JIY	0.337766	GTEX-14JIY-1226	Thyroid
GTEX-111CU-1126	35348259	79.7	98.9				14JIY	0.462288	GTEX-14JIY-0004	Whole Blood
GTEX-117YW-0003	24970495	76	98.9				14JIY	0.622604	GTEX-14JIY-2326	Brain - Cerebellum
GTEX-117YW-0126	23535153	81.3	98.9				15DDE	0.404276	GTEX-15DDE-0826	Lung
GTEX-117YW-0526	30387568	82.6	99				15DDE	0.611448	GTEX-15DDE-0001	Whole Blood
GTEX-117YW-3026	28947230	78.3	98.9				15DDE	0.383059	GTEX-15DDE-2926	Skin
GTEX-11GSP-0003	24237934	82.5	97.8				15DDE	0.551221	GTEX-15DDE-3026	Brain - Cerebellum
GTEX-11GSP-0126	27685319	79.5	98.9				15ER7	0.381125	GTEX-15ER7-3026	Brain - Cerebellum
GTEX-11GSP-0726	26193895	82.6	98.8				15ER7	0.525387	GTEX-15ER7-0726	Thyroid
GTEX-11GSP-3126	27580079	82.3	98.8				15ER7	0.55136	GTEX-15ER7-0626	Skin
GTEX-11NV4-0001	25725172	80.7	98.9				15ER7	0.497309	GTEX-15ER7-0926	Lung
GTEX-11NV4-0626	27060958	80.7	97.5				1A32A	0.326292	GTEX-1A32A-3026	Brain - Cerebellum
GTEX-11NV4-1126	30756923	78.3	99				1A32A	0.238616	GTEX-1A32A-0001	Whole Blood
GTEX-11NV4-2226	18853369	77.9	98.9				1A32A	0.441873	GTEX-1A32A-0326	Nerve - Tibial
GTEX-11TT1-0001	32332932	82.7	99.1				1A32A	0.506177	GTEX-1A32A-0726	Lung
GTEX-11TT1-1126	20144106	81.1	97.7				1F48J	0.470188	GTEX-1F48J-0726	Skin
GTEX-11TT1-1626	33023153	79.7	98.9				1F48J	0.279087	GTEX-1F48J-0826	Lung
GTEX-11TT1-1826	24740491	80.4	98.9				1F48J	0.411852	GTEX-1F48J-0003	Whole Blood
GTEX-11UD2-0001	22230169	81.9	98.9				1F48J	0.528658	GTEX-1F48J-2726	Brain - Cerebellum
GTEX-11UD2-0626	28323583	80.8	98.9				1GN1W	0.590893	GTEX-1GN1W-1026	Lung
GTEX-11UD2-0726	23348126	81.1	99				1GN1W	0.445415	GTEX-1GN1W-0826	Nerve - Tibial
GTEX-11UD2-3126	20853262	81.5	97.4				1GN1W	0.620492	GTEX-1GN1W-0001	Whole Blood
GTEX-11WQK-0003	26029546	79.7	98.9				1GN1W	0.376435	GTEX-1GN1W-0126	Thyroid
GTEX-11WQK-1226	31520508	82.1	98.9				1GZ2Q	0.545655	GTEX-1GZ2Q-3026	Brain - Cerebellum
GTEX-11WQK-1326	23203961	80.8	98				1GZ2Q	0.555067	GTEX-1GZ2Q-0726	Lung
GTEX-11WQK-3126	18835825	82.5	99				1GZ2Q	0.616953	GTEX-1GZ2Q-0002	Whole Blood
GTEX-11ZTT-0003	28510188	79.9	99				1GZ2Q	0.540514	GTEX-1GZ2Q-0126	Skin
GTEX-11ZTT-0626	21110994	79.3	97.7				1JK1U	0.488142	GTEX-1JK1U-0001	Whole Blood
GTEX-11ZTT-1026	25392975	81.9	99				1JK1U	0.612286	GTEX-1JK1U-1126	Lung
GTEX-11ZTT-2826	14751918	80.9	98.9				1JK1U	0.52002	GTEX-1JK1U-2426	Nerve - Tibial
GTEX-11ZU8-0002	18567217	81.4	99				1JK1U	0.561168	GTEX-1JK1U-0326	Thyroid
GTEX-11ZU8-0326	22272234	80.9	98.9				1K2DU	0.569966	GTEX-1K2DU-1226	Skin
GTEX-11ZU8-1026	34324720	80.6	99				1K2DU	0.500847	GTEX-1K2DU-0003	Whole Blood
GTEX-11ZU8-3026	23522438	78.5	99				1K2DU	0.556186	GTEX-1K2DU-0126	Thyroid
GTEX-12696-0326	33154061	81.6	99.1				1K2DU	0.427995	GTEX-1K2DU-0526	Lung
GTEX-12696-1026	20197570	56.8	99
GTEX-12696-3026	39450710	80.6	99
GTEX-12WSA-0001	21708840	80.9	97.7
GTEX-12WSA-0826	21164202	82.2	99
GTEX-12WSA-1026	17227916	78	97.8
GTEX-12WSA-2826	22346544	82.2	99
GTEX-12WSD-0002	19957537	81.9	97.9
GTEX-12WSD-0626	17910859	81.6	99
GTEX-12WSD-0826	24721825	82.2	99.1
GTEX-12WSD-3026	23767832	82	98.8
GTEX-12WSI-0004	17500177	81.6	99
GTEX-12WSI-0826	25761237	81.6	99
GTEX-12WSI-1026	24456144	80.4	98
GTEX-12WSI-3126	10481556	80.6	99
GTEX-12ZZW-0003	23078443	79.9	98.9
GTEX-12ZZW-0726	28310949	78.5	99
GTEX-12ZZW-0926	18958834	81.6	97.7
GTEX-12ZZW-2826	33226467	80.4	99
GTEX-12ZZX-0001	24903824	81.3	99
GTEX-12ZZX-0926	13278107	82.2	99
GTEX-12ZZX-1226	22402153	82	98.9
GTEX-12ZZX-2426	24700032	81	99
GTEX-12ZZX-2826	28627949	80.9	99
GTEX-12ZZZ-0002	32211437	80.1	99
GTEX-12ZZZ-0726	23376919	81.3	98.8
GTEX-12ZZZ-1126	21314959	80.7	99
GTEX-12ZZZ-1226	22401165	82.4	98.9
GTEX-131XH-0003	27206316	81.3	98.9
GTEX-131XH-0126	24421027	81	98.8
GTEX-131XH-0426	17981370	79.9	98.9
GTEX-131XH-2926	29028229	81.4	98.9
GTEX-131XW-0002	20464362	81.7	99
GTEX-131XW-0826	31820790	81.4	98.9
GTEX-131XW-1126	26105193	81.2	98.8
GTEX-131XW-3026	29544101	81.2	98.9
GTEX-13D11-0003	22886862	81.7	97.9
GTEX-13D11-0226	23968453	82.7	98.8
GTEX-13D11-0326	23240637	82.6	98.8
GTEX-13D11-2626	22194731	80.6	97.9
GTEX-13NYB-0003	22502596	81.6	97.5
GTEX-13NYB-0626	22537774	82.6	97.5
GTEX-13NYB-0726	23514662	79.6	98.9
GTEX-13NYB-3226	23756189	80.9	99
GTEX-13NYC-0004	37481794	79.1	99
GTEX-13NYC-1026	24770855	81.9	99
GTEX-13NYC-2426	23954858	81.4	97.9
GTEX-13NYC-2926	18022396	80.6	99
GTEX-13OVH-0003	32412760	73.8	99
GTEX-13OVH-0526	20574270	82.1	98.8
GTEX-13OVH-0826	32499799	81.6	98.8
GTEX-13OVH-1026	26073031	82	98.9
GTEX-13QJC-0003	24069869	80.5	99
GTEX-13QJC-0126	22469867	81	99
GTEX-13QJC-0526	21382881	81.8	97.5
GTEX-13QJC-3126	41484664	79.5	99
GTEX-13RTJ-0003	29925300	80.6	98.9
GTEX-13RTJ-0326	26051758	80.9	99
GTEX-13RTJ-1126	34529501	80.2	99
GTEX-13RTJ-3126	22403620	80.5	99
GTEX-13SLX-0003	31421105	80.9	97.8
GTEX-13SLX-0626	27447556	81.9	98.9
GTEX-13SLX-0726	29305090	79.6	99
GTEX-13SLX-2226	22908882	79.9	98.8
GTEX-13SLX-3226	22966705	76.8	97.4
GTEX-13U4I-0004	12810662	79.3	99.1
GTEX-13U4I-0526	34104402	81.3	98.9
GTEX-13U4I-1426	26500532	80.9	97.3
GTEX-13U4I-2226	28637522	78.5	98.9
GTEX-13X6K-0003	33882867	76.2	99.1
GTEX-13X6K-1426	22100489	81.5	99.1
GTEX-13X6K-1626	36256498	81.1	97.5
GTEX-13X6K-2826	30791417	81.3	99
GTEX-145MF-0004	26049898	81.8	99
GTEX-145MF-0126	44186563	80	99
GTEX-145MF-0726	46204997	48.2	99
GTEX-145MF-2826	34100995	81.4	99
GTEX-145MG-0002	6708642	79.6	98.9
GTEX-145MG-0826	29278160	79.9	99
GTEX-145MG-1426	38203342	81.7	97.8
GTEX-145MG-3126	27132870	80	99
GTEX-147GR-0003	26804071	78.8	97.9
GTEX-147GR-0726	16561684	81.2	98.9
GTEX-147GR-1226	28835443	79.8	98.1
GTEX-147GR-3126	24958044	81.9	98.9
GTEX-148VJ-0002	37549316	80.8	99
GTEX-148VJ-0726	21512426	73.3	98.8
GTEX-148VJ-0826	22223348	81.9	99.1
GTEX-148VJ-3026	26073031	80.3	98.9
GTEX-14A5I-0004	26509572	80.9	99
GTEX-14A5I-0826	26106973	80.7	99
GTEX-14A5I-0926	28391829	81.9	98.9
GTEX-14A5I-2826	25002873	80.1	98.8
GTEX-14A6H-0003	31776745	80.6	99
GTEX-14A6H-2026	23522650	81.3	99.1
GTEX-14A6H-2426	23376919	81.7	98.8
GTEX-14A6H-5008	31520508	81.6	98.9
GTEX-14ABY-0003	28919727	81.7	99
GTEX-14ABY-0926	23763685	80.4	98.9
GTEX-14ABY-1126	22747934	79.2	99
GTEX-14ABY-3026	19418866	79.4	98.9
GTEX-14BIL-0004	37455862	81.5	99
GTEX-14BIL-0726	21680518	81.1	98.8
GTEX-14BIL-1226	23872594	81.4	99.2
GTEX-14BIL-3126	19698307	81.9	99
GTEX-14BIM-0002	31514576	79.8	98.9
GTEX-14BIM-0726	29992688	80.3	99
GTEX-14BIM-0826	29393868	81.3	99
GTEX-14BIM-3126	22901843	81.2	98.8
GTEX-14BIN-0004	38349399	80.7	99
GTEX-14BIN-0126	27674834	79.7	98.8
GTEX-14BIN-0226	10909883	81	99
GTEX-14BIN-3326	23693930	81.6	98.9
GTEX-14C39-0004	30668285	80.6	98.9
GTEX-14C39-0226	37943064	77.7	97.5
GTEX-14C39-0326	14887209	80.2	99
GTEX-14C39-3026	24219350	81.7	98.8
GTEX-14E6D-0002	18452100	78.5	98.9
GTEX-14E6D-0626	27383776	80.1	98.8
GTEX-14E6D-1026	20513451	78.9	99.1
GTEX-14JIY-0004	23578774	80.3	98.9
GTEX-14JIY-1226	31168515	76.5	97.5
GTEX-14JIY-1326	31395496	78.2	99.1
GTEX-14JIY-2226	25839399	82.1	98.8
GTEX-14JIY-2326	33744996	81.9	99
GTEX-14LZ3-0003	19256984	80.1	99
GTEX-14LZ3-0126	21710046	80.8	99.1
GTEX-14LZ3-0726	30339313	82.7	99
GTEX-14LZ3-2926	19262382	79.2	98.9
GTEX-14PII-0004	19943473	80.3	98.9
GTEX-14PII-0726	25057187	72.6	99.1
GTEX-14PII-0826	26625971	81.5	98.8
GTEX-14PII-1226	36402404	80.6	99.1
GTEX-14PJM-0003	17549134	81.5	99
GTEX-14PJM-0126	25057173	81.8	99.1
GTEX-14PJM-0926	21887013	81.2	99
GTEX-14PJM-1326	22074045	80.6	99
GTEX-14PJM-3026	18827284	68.5	98.9
GTEX-15CHS-0001	21906737	79.2	98.9
GTEX-15CHS-0626	26705311	82	99.1
GTEX-15CHS-0926	24195285	82.3	99
GTEX-15CHS-1026	31039281	80	99.1
GTEX-15CHS-2626	24002704	79.8	98.9
GTEX-15D1Q-0004	18414170	75.1	98.9
GTEX-15D1Q-0526	23039757	79.3	97.4
GTEX-15D1Q-0626	39545137	82.6	99.1
GTEX-15D1Q-2926	33708210	80.8	99
GTEX-15DDE-0001	33151200	81.6	99
GTEX-15DDE-0826	17298582	82.1	97.6
GTEX-15DDE-2926	21256397	81.8	99.1
GTEX-15DDE-3026	30621829	80.1	99
GTEX-15ER7-0002	24964563	79.4	98.8
GTEX-15ER7-0626	26876994	82	97.8
GTEX-15ER7-0726	26755553	82.4	99.1
GTEX-15ER7-0926	27974257	82.7	99.1
GTEX-15ER7-3026	29882908	82.3	99.1
GTEX-15EU6-0003	24684761	79.3	98.9
GTEX-15EU6-1226	20611532	77.8	98.9
GTEX-15EU6-1426	22039112	82.1	98.9
GTEX-15EU6-2226	32572901	81.3	99.1
GTEX-15RJE-0003	21494482	79.4	98.1
GTEX-15RJE-1026	29422412	82.2	98.8
GTEX-15RJE-1326	21546065	79.6	98.9
GTEX-15RJE-2826	24867302	81.3	99.1
GTEX-15RJE-3126	25534459	82.1	99.1
GTEX-15SHU-0001	23364982	77.7	98.9
GTEX-15SHU-0726	21759068	82.2	98.8
GTEX-15SHU-1326	21971516	82.1	99.1
GTEX-15SHU-3026	35069909	80.1	97.6
GTEX-15SZO-0004	21339891	81.1	98.9
GTEX-15SZO-0826	27470969	82	98.8
GTEX-15SZO-0926	24963865	81.2	98.8
GTEX-15SZO-2926	24117338	82	99.1
GTEX-16NGA-0004	23567963	81.8	98.8
GTEX-16NGA-0226	24780020	81.6	98.9
GTEX-16NGA-0326	27605608	81.4	98.9
GTEX-16NGA-0726	21272160	80.5	99.1
GTEX-16NPV-0003	36611478	82	99
GTEX-16NPV-0326	26748881	79.3	99
GTEX-16NPV-0726	28831870	81.8	98.8
GTEX-16NPV-3026	22401165	78.5	99
GTEX-16YQH-0004	30279607	76.3	98.9
GTEX-16YQH-1626	25880204	81.8	99
GTEX-16YQH-2226	22899737	82.1	99.1
GTEX-16YQH-2926	24875953	79.9	98.9
GTEX-17F96-0002	24730984	81	98.8
GTEX-17F96-0126	17158373	82.1	97.6
GTEX-17F96-0326	22081695	81.3	99.1
GTEX-17F96-0526	21246382	82	98.8
GTEX-17F96-0626	22917909	68.5	99.1
GTEX-183FY-0003	38779139	80	99
GTEX-183FY-0626	25017204	80.9	98.9
GTEX-183FY-0726	24860885	80.1	98.8
GTEX-183FY-1026	25988255	82.2	99.1
GTEX-18A7A-0002	25915224	80.4	97.6
GTEX-18A7A-0126	27130735	81.6	99
GTEX-18A7A-0826	28084502	80.9	98.9
GTEX-18A7A-1026	23648398	82	99.1
GTEX-1A32A-0001	30743300	79.3	97.7
GTEX-1A32A-0326	20796497	81.9	99.1
GTEX-1A32A-0726	27143894	80.5	99
GTEX-1A32A-1526	22798030	79.2	98.9
GTEX-1A32A-3026	17024580	81.1	99
GTEX-1A3MV-0002	17333413	78.5	98.9
GTEX-1A3MV-0326	22203345	80.7	99
GTEX-1A3MV-0526	14909754	82	98.9
GTEX-1A3MV-1826	24730750	81.8	99.1
GTEX-1A3MW-0004	19545473	82.1	99
GTEX-1A3MW-0326	23660404	79.8	99.1
GTEX-1A3MW-0926	18827284	80.8	98.9
GTEX-1A3MW-1026	28074007	81.5	97.6
GTEX-1A3MW-3026	23776855	81.9	98.9
GTEX-1E2YA-0002	24056852	81.5	97.5
GTEX-1E2YA-0326	25226767	81.7	99.1
GTEX-1E2YA-0926	28698881	81.3	97.8
GTEX-1E2YA-1026	26970505	82.3	98.8
GTEX-1EU9M-0003	35659282	81.9	99
GTEX-1EU9M-0626	19123260	80.1	98.9
GTEX-1EU9M-0726	17609455	81.3	99
GTEX-1EU9M-2926	23254220	77.5	98.9
GTEX-1F48J-0003	21785412	63.2	99
GTEX-1F48J-0726	2744948	80.8	99
GTEX-1F48J-0826	27179548	81.2	99.1
GTEX-1F48J-0926	22441598	78.8	98.9
GTEX-1F48J-2726	33986755	80.6	97.6
GTEX-1F5PK-0003	24002704	76.1	97.2
GTEX-1F5PK-0126	31493482	82	99
GTEX-1F5PK-0526	6326676	81.7	99
GTEX-1F5PK-2226	17653530	81.8	99.1
GTEX-1F5PK-2726	27035129	82.4	99.1
GTEX-1F6RS-0004	20791927	75.1	99
GTEX-1F6RS-0326	32490474	81.3	99.1
GTEX-1F6RS-0726	17576015	81.4	98.8
GTEX-1F6RS-0826	33744675	82	99.1
GTEX-1F6RS-2026	14608509	82.8	99
GTEX-1F6RS-3026	36531312	80.7	97.6
GTEX-1F75A-0001	28403025	80.3	99
GTEX-1F75A-0726	20754655	82	97.9
GTEX-1F75A-0826	21440937	82	99.1
GTEX-1F75A-2926	28590958	79.2	99
GTEX-1F75B-0003	28804074	81.6	99
GTEX-1F75B-0726	33297782	81.8	97.6
GTEX-1F75B-0826	30028883	81.9	98.8
GTEX-1F75B-1026	23514662	82.2	98.9
GTEX-1F75B-2926	20702598	77.9	98.9
GTEX-1F75W-0004	39033774	80.6	99
GTEX-1F75W-0426	29334778	80.7	99
GTEX-1F75W-0626	28717671	82	98.9
GTEX-1F75W-3126	17773763	82	98.9
GTEX-1F88F-0003	35112809	82.3	99
GTEX-1F88F-0726	27735024	75.9	99
GTEX-1F88F-0926	18117790	80.3	99.1
GTEX-1F88F-3126	22541354	81.6	99.1
GTEX-1GF9V-0004	38756516	81.3	99
GTEX-1GF9V-0926	16244359	81.9	99
GTEX-1GF9V-1026	14689582	81.9	99
GTEX-1GF9V-3026	22901843	81.3	99
GTEX-1GF9W-0004	31364140	81.1	99
GTEX-1GF9W-0626	24518893	79.5	98.9
GTEX-1GF9W-0726	26634383	81.7	97.9
GTEX-1GF9W-1426	27741694	80.3	99
GTEX-1GF9W-2726	27786190	80.8	98.9
GTEX-1GN1W-0001	23746008	81.1	99
GTEX-1GN1W-0126	26812402	82.4	99.1
GTEX-1GN1W-0826	26932228	80.3	97.9
GTEX-1GN1W-1026	40179010	82.2	99
GTEX-1GN1W-2426	18049483	82.5	98.8
GTEX-1GN73-0002	14764679	82.7	98.8
GTEX-1GN73-0826	27570887	81.3	98.9
GTEX-1GN73-1026	28873207	81	98.1
GTEX-1GN73-3026	21578499	81.5	99
GTEX-1GPI6-0004	23411710	69.7	99.1
GTEX-1GPI6-0726	22700518	81.9	98.8
GTEX-1GPI6-1926	23221371	82.2	97.9
GTEX-1GPI6-2026	33870551	79.9	99
GTEX-1GZ2Q-0002	33315742	80.5	99
GTEX-1GZ2Q-0126	30603171	79.9	99.1
GTEX-1GZ2Q-0726	30765935	81.4	97.6
GTEX-1GZ2Q-3026	29973519	81.3	97.6
GTEX-1GZ4H-0001	22642340	79.6	98.9
GTEX-1GZ4H-0226	16822656	80.5	99.1
GTEX-1GZ4H-0426	23751109	81.7	99
GTEX-1GZ4H-0526	29650830	74.7	97.8
GTEX-1GZ4I-0002	33140472	79.8	99
GTEX-1GZ4I-0726	20395408	81.5	98.1
GTEX-1GZ4I-2626	25558533	81.4	98
GTEX-1GZ4I-2926	16333104	80.4	98.9
GTEX-1H1DE-0002	26301691	78.7	98.9
GTEX-1H1DE-0226	23821030	81.4	98.8
GTEX-1H1DE-0426	24970495	81.3	98.9
GTEX-1H1DE-1826	31851519	81.8	99.1
GTEX-1H1DG-0001	28245164	81.1	97.9
GTEX-1H1DG-1026	34678526	81.9	97.8
GTEX-1H1DG-2426	34426647	80.9	99
GTEX-1H1DG-2826	22799525	81.2	98.9
GTEX-1H2FU-0001	25884583	80.1	97.9
GTEX-1H2FU-0626	27257006	81.8	98.9
GTEX-1H2FU-1226	29366237	78.8	99
GTEX-1H2FU-3026	32298522	80.9	97.6
GTEX-1H3NZ-0002	24300545	82	97.9
GTEX-1H3NZ-0726	12319888	81	97.3
GTEX-1H3NZ-0826	1640013	80	99
GTEX-1H3NZ-2926	30615971	80.3	99
GTEX-1H3VE-0001	27521507	80.3	98.9
GTEX-1H3VE-0826	29462048	81.6	98.9
GTEX-1H3VE-1026	26820218	81.2	99
GTEX-1H3VE-2826	29677566	81.5	99
GTEX-1H3VY-0004	27141956	80.3	99.1
GTEX-1H3VY-0526	16142955	81.1	99.1
GTEX-1H3VY-0826	21646490	81.1	98.9
GTEX-1H3VY-1426	23419116	82.2	98.9
GTEX-1HBPI-0003	30137966	81.2	97.9
GTEX-1HBPI-0826	27716744	82	98.8
GTEX-1HBPI-0926	14764679	81.3	99
GTEX-1HBPI-2726	25788438	78.6	98.9
GTEX-1HGF4-0003	23177754	82.1	97.9
GTEX-1HGF4-0126	24010781	69.6	98.8
GTEX-1HGF4-0626	32517259	79.1	99.1
GTEX-1HGF4-3026	22589777	79.6	98.9
GTEX-1HR9M-0003	34286612	80.7	99
GTEX-1HR9M-0826	23695939	80.5	99
GTEX-1HR9M-2226	28468716	82.3	99.1
GTEX-1HR9M-2826	17322472	74.1	99
GTEX-1I1GP-0002	18905880	81	97.9
GTEX-1I1GP-0326	28974944	81	98.8
GTEX-1I1GP-0526	27696977	81.3	97.6
GTEX-1I1GP-2926	36286913	80	99
GTEX-1I6K6-0003	25706762	80.4	97.5
GTEX-1I6K6-0726	25112574	81.1	97.5
GTEX-1I6K6-0926	23242483	81.9	99
GTEX-1I6K6-1726	30893567	81	99
GTEX-1IOXB-0003	23812991	81.7	99.1
GTEX-1IOXB-0426	25324069	82	99.1
GTEX-1IOXB-1026	35219183	79.1	97.6
GTEX-1IOXB-1126	37710503	77.8	97.6
GTEX-1IOXB-2726	27600690	81.2	99
GTEX-1JJE9-0003	27381120	82	99
GTEX-1JJE9-0226	32025325	82.6	97.3
GTEX-1JJE9-0926	31067807	81.4	99
GTEX-1JJE9-2626	20318346	80.5	99
GTEX-1JJE9-3026	19016920	78	97.6
GTEX-1JJEA-0003	31150364	80.9	99.1
GTEX-1JJEA-0626	32509157	82.2	97.4
GTEX-1JJEA-1126	20710434	74.7	98.8
GTEX-1JJEA-2926	31316887	80.9	97.6
GTEX-1JK1U-0001	24905841	81.9	99.1
GTEX-1JK1U-0326	26806358	80.1	99
GTEX-1JK1U-1126	22608155	79.5	99.1
GTEX-1JK1U-2426	27281716	78.9	99
GTEX-1JMOU-0003	28776246	81.2	98.8
GTEX-1JMOU-0526	23668288	81.8	98.8
GTEX-1JMOU-1026	33284967	76.5	99
GTEX-1JMOU-2826	35573650	80.1	97.6
GTEX-1JMPZ-0004	21622692	81.7	98.9
GTEX-1JMPZ-0626	24658852	78.7	99
GTEX-1JMPZ-0726	31189824	79.7	99
GTEX-1JMPZ-1126	20039250	81.6	97.8
GTEX-1JMPZ-2826	37905070	78.9	98.9
GTEX-1JMQJ-0002	33226467	82.8	98.8
GTEX-1JMQJ-2026	20833371	79.2	97.6
GTEX-1JMQJ-2126	17182470	81.5	98.9
GTEX-1JMQJ-3126	21957120	80.5	99
GTEX-1JN1M-0003	27115506	81.7	98.8
GTEX-1JN1M-0726	29038291	80.5	98.9
GTEX-1JN1M-1126	40212171	80.9	99
GTEX-1JN1M-2726	33019355	78.9	99
GTEX-1JN1M-3126	28314690	80.3	99
GTEX-1K2DU-0003	29075936	76.2	99.1
GTEX-1K2DU-0126	46676179	79.7	97.6
GTEX-1K2DU-0526	27770168	78.8	99
GTEX-1K2DU-1226	29525345	78.8	99
GTEX-1KANB-0003	26743402	81.5	99.1
GTEX-1KANB-0626	36978267	79.6	97.5
GTEX-1KANB-1026	24065890	81.4	99
GTEX-1KANB-2826	36496868	77.6	99
GTEX-1KANB-3226	13965207	81.9	97.9
GTEX-1KD4Q-0001	17841620	81.4	98.9
GTEX-1KD4Q-0926	24854129	80.9	99
GTEX-1KD4Q-1026	34633604	79.3	99
GTEX-1KD4Q-3026	15861745	78.9	98
GTEX-1KWVE-0003	13373716	82.9	98
GTEX-1KWVE-0126	30173046	79.6	97.5
GTEX-1KWVE-0426	45500993	81.7	99
GTEX-1KWVE-1026	23729504	81	97.4
GTEX-1KWVE-1526	21744770	80.6	98.8
GTEX-1KWVE-2226	37671837	78.4	99
GTEX-1KXAM-0003	22589777	81.2	97.6
GTEX-1KXAM-0426	23535153	81.6	98.9
GTEX-1KXAM-1626	13301257	81	97.9
GTEX-1KXAM-1726	30559808	80.8	99.1
GTEX-1L5NE-0001	27984620	81.7	99
GTEX-1L5NE-0226	32792792	81.4	99.1
GTEX-1L5NE-0726	34910992	80.8	99
GTEX-1L5NE-1126	25507235	81.6	97.9
GTEX-1L5NE-2426	29112974	81.6	99
GTEX-1LB8K-0003	18987070	80.8	98.9
GTEX-1LB8K-0626	16309678	77.7	99
GTEX-1LB8K-0726	33041736	81.9	97.9
GTEX-1LB8K-0826	36752374	82.5	99
GTEX-1LB8K-3026	34821795	78.5	99
GTEX-1LC47-0001	24991940	81.5	98.8
GTEX-1LC47-0726	32172240	78.4	99
GTEX-1LC47-1126	29346421	80.1	98.8
GTEX-1LC47-2826	35123836	79.6	97.5
GTEX-1LG7Y-0001	28882664	82.1	99.1
GTEX-1LG7Y-0826	24219350	81.4	98.8
GTEX-1LG7Y-2526	38601153	81.7	99.1
GTEX-1LG7Y-3126	27381912	82.2	98
GTEX-1LSNL-0003	24184758	80.1	99
GTEX-1LSNL-1026	28036375	82	99.1
GTEX-1LSNL-1126	25788438	79	98.9
GTEX-1LSNL-2726	28460727	80.7	99
GTEX-1LSNL-3126	34100202	79.6	97.5
GTEX-1LSVX-0003	24631572	82.2	99.1
GTEX-1LSVX-0426	13109268	81.8	99.1
GTEX-1LSVX-0626	26666414	82	98.8
GTEX-1LSVX-0726	25511614	80.2	98.8
GTEX-1LSVX-2826	32028232	80.7	99
GTEX-1LVA9-0003	30571869	80.1	99
GTEX-1LVA9-0626	23869022	81	97.6
GTEX-1LVA9-1126	21759068	78.2	98.8
GTEX-1LVA9-3126	27790945	80.3	99
GTEX-1LVAO-0003	29115866	81.9	99.1
GTEX-1LVAO-1026	17763383	80.8	99
GTEX-1LVAO-1226	27470969	81.3	98.8
GTEX-1LVAO-3126	33297749	69.4	99
GTEX-1M4P7-0003	25867774	73.4	99.1
GTEX-1M4P7-0626	27061182	80.4	97.6
GTEX-1M4P7-0826	31142841	81	99
GTEX-1M4P7-2826	30780124	80.9	99
GTEX-1MGNQ-0001	36126203	81.9	99.1
GTEX-1MGNQ-0726	23843955	81.9	98.8
GTEX-1MGNQ-0826	32710886	81.3	98.9
GTEX-1MGNQ-1026	18558922	81.7	97.4
GTEX-1N2DW-0003	27867496	82	99.1
GTEX-1N2DW-0526	30011532	82.2	99.1
GTEX-1N2DW-1126	28084502	82	98.9
GTEX-1N2DW-1226	26597859	80.7	99
GTEX-1N2DW-2926	30653540	80.9	99
GTEX-1N5O9-0004	10481556	81.7	98.8
GTEX-1N5O9-0426	31031111	81.2	98.8
GTEX-1N5O9-0926	34407150	80.2	99
GTEX-1N5O9-1026	26412278	82	98
GTEX-1N5O9-1226	27884055	80.8	99
GTEX-1N5O9-3026	23530057	81.7	99
GTEX-1NUQO-0003	25512208	81.4	99.1
GTEX-1NUQO-0226	31280818	81.3	97.4
GTEX-1NUQO-0926	31910609	82.1	99
GTEX-1NUQO-1026	28887829	79.3	98.8
GTEX-1NUQO-2026	24245800	81.2	99
GTEX-1NV8Z-0003	25713315	70.9	99.1
GTEX-1NV8Z-0726	14798147	79.2	97.4
GTEX-1NV8Z-0926	26033478	81.5	99
GTEX-1NV8Z-1226	21578499	79.9	98.9
GTEX-1NV8Z-3026	23291516	81.3	99.1
GTEX-1O97I-0003	30645254	81.3	99
GTEX-1O97I-1026	25132576	80.4	99
GTEX-1O97I-1526	37244768	80.6	98.8
GTEX-1O97I-3026	25368183	82.1	99
GTEX-1OFPY-0003	24078730	81.9	99
GTEX-1OFPY-0226	46204997	79	98.8
GTEX-1OFPY-0526	16708747	80.9	97.4
GTEX-1OFPY-1526	30516454	80.6	98.9
GTEX-1P4AB-0001	29394309	82	99.1
GTEX-1P4AB-1026	14557749	81.3	99
GTEX-1P4AB-1126	29902203	82.5	98
GTEX-1P4AB-3026	25403296	82.2	99.1
GTEX-1PBJI-0003	30589447	81.7	99.1
GTEX-1PBJI-0726	25128447	81.3	99.1
GTEX-1PBJI-0826	25189626	81.2	99
GTEX-1PBJI-2926	24725493	81.2	99.1
GTEX-1R46S-0003	25047110	79.2	99
GTEX-1R46S-0426	24982922	78	98.9
GTEX-1R46S-1226	30028883	82.3	98.9
GTEX-1R46S-3126	27567428	80.7	99
GTEX-1R9K4-0001	16116073	81.6	98.9
GTEX-1R9K4-0726	36691076	81.3	99.1
GTEX-1R9K4-0926	17773763	81.8	98.8
GTEX-1R9K4-2826	21725282	81.1	99
GTEX-1R9K4-3026	18903738	82.1	99.1
GTEX-1R9K5-0001	23186904	80.9	98.9
GTEX-1R9K5-0726	29639944	81.5	99
GTEX-1R9K5-0926	43633095	81.3	99
GTEX-1R9K5-1926	28432611	81.3	98.8
GTEX-1RAZQ-0001	24182389	82.7	98.9
GTEX-1RAZQ-0926	15850066	80.9	99
GTEX-1RAZQ-1026	22628259	82	98.9
GTEX-1RAZQ-1326	36031340	78.4	99
GTEX-R55G-0003	21911904	82.2	99
GTEX-R55G-0726	17247607	80.9	99
GTEX-R55G-0826	16580315	81.5	97.3
GTEX-R55G-2226	23475372	81.6	97.5
GTEX-RU72-0004	37056643	80	97.4
GTEX-RU72-0126	23007902	81.4	98.9
GTEX-RU72-0526	28980188	81.1	98.8
GTEX-RU72-2926	46588432	81.2	98.9
GTEX-S3LF-0001	26239359	82.1	99.1
GTEX-S3LF-0426	19838516	80.5	98.9
GTEX-S3LF-0626	16075201	81.3	97.8
GTEX-S3LF-1126	22642340	80.5	98.9
GTEX-S4Q7-0001	21422547	82.9	99
GTEX-S4Q7-0326	24556123	81.2	97.5
GTEX-S4Q7-0426	24825183	79.5	98.9
GTEX-S4Q7-1426	22266781	80.9	99
GTEX-S4Z8-0003	29559238	82	98.8
GTEX-S4Z8-0326	68828170	81.2	99
GTEX-S4Z8-0426	22707668	79.7	98.9
GTEX-S4Z8-1926	34454550	81	98.9
GTEX-S7SE-0004	26562109	79.4	99
GTEX-S7SE-0726	21484685	80.2	97.6
GTEX-S7SE-0926	25119102	79.6	98.9
GTEX-S7SE-2526	39938539	79.9	97.6
GTEX-T2IS-0002	29070942	74.5	99
GTEX-T2IS-0526	28000729	81.6	97.5
GTEX-T2IS-0626	28885631	81.7	98.9
GTEX-T2IS-2926	26218459	81.2	99
GTEX-T5JC-0002	26094887	78.4	99
GTEX-T5JC-0126	23007902	81.4	97.9
GTEX-T5JC-0826	25754045	81.1	98.8
GTEX-T5JC-2026	24182389	82.2	98.9
GTEX-T5JC-2326	18937575	81.7	98.8
GTEX-T6MN-0003	28988904	77	97.4
GTEX-T6MN-0326	24900287	81.5	98.9
GTEX-T6MN-0626	25700655	82.1	97.8
GTEX-T6MN-0826	16089490	81.2	98.8
GTEX-T6MN-2526	30576693	82.1	98.9
GTEX-TML8-0004	23157697	83.2	99
GTEX-TML8-0226	26677564	76.2	99
GTEX-TML8-0326	35100007	81	99
GTEX-TML8-1626	26666414	79.1	98.9
GTEX-TMMY-0003	21258217	82.8	99
GTEX-TMMY-0526	32231949	79.6	99
GTEX-TMMY-0926	32783464	79.7	98.9
GTEX-U8T8-0001	19080889	78.8	98.9
GTEX-U8T8-0426	26399992	81.8	98.8
GTEX-U8T8-2226	27927105	78.1	99
GTEX-U8T8-2326	31480504	81.2	99
GTEX-UTHO-0003	43388177	77.7	99
GTEX-UTHO-0626	28566054	81.4	98.9
GTEX-UTHO-0826	32461946	79.9	98.9
GTEX-UTHO-0926	26167828	80.6	98.9
GTEX-UTHO-2926	30093774	78.8	99
GTEX-V1D1-0001	24846751	78.5	99
GTEX-V1D1-0826	32509157	79	98.9
GTEX-V1D1-0926	21214132	81.5	99
GTEX-V1D1-2026	26286334	76.4	99
GTEX-V955-0001	23717622	80.8	99
GTEX-V955-0426	15050742	80.4	98.9
GTEX-V955-0526	23090533	80.1	98
GTEX-V955-2126	18049483	82.2	98.8
GTEX-VJWN-0003	20783216	80.7	98.9
GTEX-VJWN-0326	22227470	82.6	98.8
GTEX-VJWN-0826	20912815	82.5	99
GTEX-VJWN-1326	30062976	81.2	98.9
GTEX-VJWN-3026	27835814	79.1	98.9
GTEX-VUSG-0002	23330146	82.4	98
GTEX-VUSG-0426	27580932	81.2	98.8
GTEX-VUSG-0926	14746004	81.8	98.9
GTEX-VUSG-2326	24010781	81.9	97.3
GTEX-WFG8-0004	30915663	82.6	99.1
GTEX-WFG8-0426	28000729	80.7	98.9
GTEX-WFG8-0926	24666598	81.5	97.8
GTEX-WFG8-2126	48553508	81.1	97.8
GTEX-WFJO-0003	41640059	81.1	99
GTEX-WFJO-0226	32404020	81.5	99
GTEX-WFJO-0326	23544928	72.1	99
GTEX-WFJO-1326	21802633	81.1	99
GTEX-WH7G-0004	29999470	81.8	99
GTEX-WH7G-0526	22438161	78	98.9
GTEX-WH7G-0726	24177210	81.7	99
GTEX-WH7G-2026	22920446	81.2	99
GTEX-WHPG-0002	24146491	82.6	99
GTEX-WHPG-0226	28885631	79.6	98.9
GTEX-WHPG-1426	12217369	79.7	99
GTEX-WHPG-2626	30138671	80.9	98.8
GTEX-WK11-0002	25569955	80.4	97.3
GTEX-WK11-0526	33705401	81	98.9
GTEX-WK11-0926	28814194	80.4	99
GTEX-WK11-2726	28117184	81.3	97.5
GTEX-WL46-0002	33247937	77.4	97.4
GTEX-WL46-0126	36133928	81.2	99.1
GTEX-WL46-1026	23074386	78.2	97.7
GTEX-WL46-2626	23361581	78.1	97.4
GTEX-WL46-2826	25449172	81.3	99
GTEX-WQUQ-0002	32301272	66	98.9
GTEX-WQUQ-0226	24709548	77.5	97.4
GTEX-WQUQ-0626	21001593	80.2	99
GTEX-WQUQ-1026	25475368	81.1	99
GTEX-WQUQ-1126	22628259	80	98.9
GTEX-WRHU-0003	24373934	80.7	99
GTEX-WRHU-0226	15610638	80.7	99
GTEX-WRHU-0626	19992459	81	98.8
GTEX-WRHU-0926	27430395	80.7	99
GTEX-WRHU-2826	18358586	82.3	99
GTEX-WVJS-0003	19903735	81.2	99.1
GTEX-WVJS-0326	29493356	80.1	98.9
GTEX-WVJS-0526	16001798	81.5	98.8
GTEX-WVJS-0726	26014344	81.3	98.8
GTEX-WVJS-0826	25472584	81.3	98.9
GTEX-WVLH-0001	32013314	78.2	97.4
GTEX-WVLH-0626	33260445	79.6	97.6
GTEX-WVLH-0826	26048386	80.8	98.9
GTEX-WVLH-2526	34633121	78.9	99
GTEX-WVLH-2926	22461389	79.9	97.6
GTEX-WWYW-0004	29064059	79.9	99
GTEX-WWYW-0326	23136966	81	98.8
GTEX-WWYW-0626	19679029	81	98
GTEX-WWYW-0826	26843380	81.5	99
GTEX-WWYW-0926	23350236	79.2	97.7
GTEX-WWYW-3026	22181402	80.2	99
GTEX-WXYG-0001	22357158	81.7	99
GTEX-WXYG-0226	23232797	80.7	99
GTEX-WXYG-0726	22701421	80.3	97.5
GTEX-WXYG-2626	33208169	79.9	99
GTEX-WY7C-0002	20262545	81.2	98.9
GTEX-WY7C-0226	24463284	82.8	97.9
GTEX-WY7C-0426	29517555	82.2	97.9
GTEX-WY7C-2126	25339375	82.2	99.1
GTEX-WYJK-0001	45459867	80.9	99
GTEX-WYJK-0526	30666090	81.1	99.1
GTEX-WYJK-0826	21625740	81.1	99.1
GTEX-WYJK-1626	30678486	79.6	97.8
GTEX-WYVS-0002	25603602	79	97.4
GTEX-WYVS-0326	26806662	82.1	97.8
GTEX-WYVS-0526	30531258	82.3	99.1
GTEX-WYVS-1626	25142992	82	97.9
GTEX-WZTO-0002	29023836	78.8	99
GTEX-WZTO-0426	33738427	81.6	97.8
GTEX-WZTO-2326	32166531	81	97.5
GTEX-WZTO-2826	32262808	82	97.8
GTEX-X15G-0002	21622692	80	98.9
GTEX-X15G-0526	27321396	82.2	99
GTEX-X15G-0626	23520606	81.9	98.8
GTEX-X15G-2026	18987070	76.9	98.9
GTEX-X261-0002	38110142	79.5	99
GTEX-X261-0726	37486839	81.7	97.8
GTEX-X261-1026	27201727	78.6	98.9
GTEX-X261-2826	35410497	78.8	99
GTEX-X261-3126	23763578	80.1	97.6
GTEX-X4EP-0002	21160719	79.1	97.4
GTEX-X4EP-0526	21420526	81.7	99
GTEX-X4EP-0626	37409766	80	98.9
GTEX-X4EP-2126	26743454	81.8	99
GTEX-X4EP-3026	20247536	71.3	99
GTEX-X4LF-0001	31525028	77.5	98.9
GTEX-X4LF-0426	31274532	80.9	98.9
GTEX-X4LF-0526	18782115	82	99
GTEX-X4LF-1526	10676960	81.6	98.9
GTEX-X4XX-0004	31102400	79.3	99
GTEX-X4XX-0426	19377746	81.1	99
GTEX-X4XX-0926	14292307	80.8	99
GTEX-X4XX-1026	27425168	79.6	99
GTEX-X4XX-2926	26231600	81.8	99
GTEX-X4XY-0002	7334021	80.9	99
GTEX-X4XY-0726	30576693	79.8	98.9
GTEX-X4XY-0826	24785140	81.9	98.9
GTEX-X4XY-1026	28458711	81.6	98.9
GTEX-X4XY-2926	23851207	81.5	99
GTEX-X585-0003	31129793	78.1	99
GTEX-X585-0426	20776080	81.1	99
GTEX-X585-1026	22417329	82.8	99
GTEX-X585-1526	36344548	80.9	99
GTEX-X585-2426	24414416	82.6	99
GTEX-X5EB-0001	33426835	79.8	99
GTEX-X5EB-0426	25255322	72.6	99
GTEX-X5EB-0726	24390969	78.8	98.9
GTEX-X5EB-1926	21220971	81.3	98.8
GTEX-X5EB-2526	29655761	82.4	99
GTEX-X8HC-0003	22882767	79.9	99
GTEX-X8HC-0626	26828851	80.5	99
GTEX-X8HC-0726	20517775	66.9	99
GTEX-X8HC-0926	32710886	80	98.9
GTEX-XBEC-0002	17006628	81.9	99
GTEX-XBEC-0426	22716781	79.6	99
GTEX-XBEC-0726	18761266	82.9	97.7
GTEX-XBEC-0926	24737114	80.9	97.8
GTEX-XBEC-1026	36468143	80.6	98.9
GTEX-XBED-0004	18602553	80.2	99
GTEX-XBED-0126	31248551	81.1	99
GTEX-XBED-0826	17464417	79.2	98.9
GTEX-XBED-1926	20525946	81.6	99
GTEX-XBED-2526	27683290	80.2	97.5
GTEX-XBEW-0001	23609011	81.5	99
GTEX-XBEW-0126	37032537	79.8	98.9
GTEX-XBEW-0226	15381446	82.7	99
GTEX-XBEW-1126	26398784	78.5	99
GTEX-XMD3-0003	23185251	79.7	97.7
GTEX-XMD3-0626	22855972	80.7	97.7
GTEX-XMD3-0826	22447868	81.9	99
GTEX-XMD3-2626	18955970	81.9	98.8
GTEX-XOT4-0001	30251166	81.8	99
GTEX-XOT4-0626	18045661	82	99
GTEX-XOT4-1426	23945972	73	99
GTEX-XOT4-1526	37244768	82.2	99
GTEX-XOTO-0002	29244098	79.6	99
GTEX-XOTO-0326	22402153	81.6	98.8
GTEX-XOTO-0726	23386542	80.2	98.8
GTEX-XOTO-1226	25891472	82	97.9
GTEX-XOTO-1626	22688991	82.1	98.9
GTEX-XOTO-2926	25185295	81.1	98.9
GTEX-XUW1-0002	18779720	82.6	99
GTEX-XUW1-0926	29115695	80.8	99
GTEX-XUW1-1026	32861465	80.3	98.9
GTEX-XUW1-1226	28984154	82.1	98.9
GTEX-XV7Q-0003	19850632	82	97.8
GTEX-XV7Q-0326	21661224	82.7	97.8
GTEX-XV7Q-0426	29452745	82.6	99.1
GTEX-XV7Q-1826	25629083	81.2	97.8
GTEX-XYKS-0003	21536971	82.5	99
GTEX-XYKS-0526	34990399	81.7	99
GTEX-XYKS-0826	26951969	77.6	97.4
GTEX-XYKS-1426	25139469	77.2	98.9
GTEX-XYKS-2526	33835213	80.3	98.9
GTEX-Y8LW-0004	23358824	81.2	99
GTEX-Y8LW-0226	25795956	79.7	98.9
GTEX-Y8LW-0326	24216732	82.2	99
GTEX-Y8LW-1526	24317603	81.9	97.5
GTEX-Y9LG-0003	22700518	81.9	98.9
GTEX-Y9LG-0426	16132018	79.2	98
GTEX-Y9LG-0526	29252868	82.3	97.5
GTEX-Y9LG-1126	25059173	81.1	99
GTEX-YB5E-0003	19859440	81.4	97.4
GTEX-YB5E-0626	22227470	80.6	98.9
GTEX-YB5E-0726	22908882	81.5	99
GTEX-YB5E-1326	31388833	80.8	98.8
GTEX-YEC3-0004	34367288	79.4	99
GTEX-YEC3-0226	29209315	75.4	99
GTEX-YEC3-0826	19855314	79.5	98.9
GTEX-YEC3-1626	26711465	82.1	98.9
GTEX-YEC4-0003	35668734	81.4	97.8
GTEX-YEC4-0526	34769048	80	97.5
GTEX-YEC4-0626	20965853	81.6	98.9
GTEX-YEC4-1826	18864134	81.2	98.9
GTEX-Z93S-0002	29246775	81.4	99
GTEX-Z93S-0526	17182470	79.2	99
GTEX-Z93S-0626	19109692	80.2	97.5
GTEX-Z93S-1626	20134963	80.2	97.7
GTEX-ZE7O-0002	20885273	81.4	97.8
GTEX-ZE7O-0826	32499799	70.9	98.9
GTEX-ZE7O-1126	17464417	81.8	98.9
GTEX-ZE7O-3326	19462571	79.9	99
GTEX-ZUA1-0001	31570406	76.7	99
GTEX-ZUA1-0926	24421027	82.1	98.9
GTEX-ZUA1-1026	34882021	81.2	98.9
GTEX-ZUA1-2926	38181556	81.1	98.9
GTEX-ZV68-0001	26947194	79.3	98.9
GTEX-ZV68-0626	45839734	80.7	97.9
GTEX-ZV68-0726	23914172	81.6	97.5
GTEX-ZV68-2426	5897969	81.3	99
GTEX-ZWKS-0002	28025344	81.1	99
GTEX-ZWKS-0526	28730254	82	98.9
GTEX-ZWKS-0626	32025325	81.3	98.9
GTEX-ZWKS-1026	24380453	80	99
GTEX-ZWKS-2926	20709227	81.4	98.9
GTEX-ZXG5-0002	30690614	71.4	99
GTEX-ZXG5-0826	19177612	81.1	97.8
GTEX-ZXG5-0926	20359566	80.1	98.8
GTEX-ZXG5-3026	24920558	81.3	98.9
GTEX-ZYFD-0001	21356822	79.2	97.4
GTEX-ZYFD-0826	28135002	80.3	98.9
GTEX-ZYFD-1726	20709705	81.2	98.9
GTEX-ZYFD-2926	27612007	78.9	99
GTEX-ZYVF-0004	12575171	81.7	98.8
GTEX-ZYVF-0726	16523139	73.1	98.9
GTEX-ZYVF-0926	25890131	81	98.8
GTEX-ZYVF-1126	17841620	80.3	98.8
GTEX-ZYVF-1726	28690697	80.2	98.9
