## Supplementary material for "Systemic interindividual epigenetic variation in humans is associated with transposable elements and under strong genetic control": Dataset S4

### Sheet: S4
chr12.me_idx.12_5210_11_1100_63.gene_OVOS2
chr14.me_idx.14_10263_15_1500_58.gene_N/A
chr6.me_idx.6_6021_2_200_9.gene_CCHCR1
chr8.me_idx.8_184_5_500_24.gene_ERICH1-AS1
chr1.me_idx.1_38268_2_200_7.gene_KIF26B
chr8.me_idx.8_20431_2_200_7.gene_C8orf31
chr8.me_idx.8_399_12_1200_73.gene_AF067845.2
chr8.me_idx.8_419_2_200_6.gene_N/A
chr7.me_idx.7_20849_2_200_5.gene_KIAA1147
chr8.me_idx.8_411_2_200_14.gene_N/A
chr6.me_idx.6_6610_3_400_6.gene_N/A
chr6.me_idx.6_6428_2_200_5.gene_N/A
chr17.me_idx.17_11091_3_400_8.gene_ARL17B
chr17.me_idx.17_8369_2_200_5.gene_TADA2A
chr19.me_idx.19_17333_3_500_6.gene_KIR3DL1
chr9.me_idx.9_6063_2_200_7.gene_MAMDC2
chr7.me_idx.7_21589_2_200_9.gene_CNTNAP2
chr14.me_idx.14_14303_2_200_5.gene_N/A
chr14.me_idx.14_10453_2_300_5.gene_IFI27L1
chr21.me_idx.21_3005_2_200_5.gene_N/A
chr17.me_idx.17_21258_2_200_7.gene_N/A
chr19.me_idx.19_17174_2_200_6.gene_LILRB3
chr8.me_idx.8_660_2_200_6.gene_KBTBD11
chr7.me_idx.7_24425_4_400_21.gene_PTPRN2
chr6.me_idx.6_6116_2_200_5.gene_HCP5
chr1.me_idx.1_38330_3_300_5.gene_KIF26B
chr8.me_idx.8_577_9_900_37.gene_ARHGEF10
chr17.me_idx.17_11100_2_200_5.gene_ARL17B
chr17.me_idx.17_11003_3_400_7.gene_MAPT
chr17.me_idx.17_465_2_200_7.gene_ABR
chr6.me_idx.6_6249_2_200_8.gene_VARS
chr16.me_idx.16_235_2_200_7.gene_DECR2
chr19.me_idx.19_17165_7_900_26.gene_RPS9
chr1.me_idx.1_38342_3_400_8.gene_KIF26B
chr8.me_idx.8_524_2_300_5.gene_CTD-2336O2.3
chr15.me_idx.15_1269_2_200_5.gene_OCA2
chr8.me_idx.8_669_2_200_11.gene_KBTBD11
chr6.me_idx.6_24362_2_200_5.gene_N/A
chr6.me_idx.6_8351_3_400_6.gene_KIF6
chr8.me_idx.8_19759_4_400_29.gene_CTD-3064M3.4
chr19.me_idx.19_17313_4_500_8.gene_CTB-61M7.1
chr10.me_idx.10_5267_13_1300_85.gene_PTCHD3
chr6.me_idx.6_6537_4_400_12.gene_N/A
chr17.me_idx.17_15956_2_200_5.gene_SLC39A11
chr6.me_idx.6_6433_2_200_9.gene_BTNL2
chr6.me_idx.6_6584_2_200_5.gene_HLA-DPA1
chr1.me_idx.1_16316_9_900_35.gene_LEPR
chr8.me_idx.8_292_4_400_15.gene_ERICH1-AS1
chr6.me_idx.6_6611_3_500_5.gene_N/A
chr8.me_idx.8_278_2_200_5.gene_ERICH1-AS1
chr21.me_idx.21_2813_2_200_8.gene_C21orf62
chr21.me_idx.20_13435_2_200_9.gene_MYT1
chr13.me_idx.13_8457_3_300_8.gene_GPC6
chr12.me_idx.12_18635_2_200_5.gene_DNAH10
chr6.me_idx.6_6609_9_900_21.gene_N/A
chr8.me_idx.8_796_2_200_5.gene_N/A
chr19.me_idx.19_17120_2_200_12.gene_PRPF31
chr15.me_idx.15_336_2_200_5.gene_CYFIP1
chr16.me_idx.16_4922_2_300_5.gene_PARN
chr8.me_idx.8_435_2_200_6.gene_N/A
chr8.me_idx.8_339_2_200_5.gene_CTD-2281E23.2
chr6.me_idx.6_5690_2_200_6.gene_N/A
chr2.me_idx.2_335_3_300_12.gene_SNTG2
chr7.me_idx.7_12830_2_200_5.gene_DTX2
chr8.me_idx.8_347_2_200_11.gene_CTD-2281E23.2
chr22.me_idx.22_5236_2_200_6.gene_APOL5
chr9.me_idx.9_10943_2_200_6.gene_PLPPR1
chr8.me_idx.8_421_2_200_5.gene_N/A
chr8.me_idx.8_478_3_300_9.gene_DLGAP2
chr17.me_idx.17_455_2_200_7.gene_ABR
chr1.me_idx.1_37840_2_200_5.gene_SDCCAG8
chr1.me_idx.1_38920_2_200_5.gene_N/A
chr19.me_idx.19_17318_2_200_5.gene_CTB-61M7.1
chr6.me_idx.6_6416_3_300_10.gene_XXbac-BPG154L12.5
chr17.me_idx.17_11067_2_200_7.gene_KANSL1
chr17.me_idx.17_10924_2_200_7.gene_SPPL2C
chr8.me_idx.8_473_2_200_5.gene_DLGAP2
chr17.me_idx.17_21186_2_200_8.gene_B3GNTL1
chr6.me_idx.6_6164_2_200_5.gene_NFKBIL1
chr1.me_idx.1_38332_3_400_10.gene_KIF26B
chr2.me_idx.2_1003_2_300_5.gene_TRAPPC12
chr17.me_idx.17_11006_2_200_8.gene_MAPT
chr14.me_idx.14_10225_2_200_6.gene_ITPK1
chr19.me_idx.19_17344_2_300_7.gene_FCAR
chr8.me_idx.8_433_3_300_6.gene_N/A
chr3.me_idx.3_25180_2_200_9.gene_MUC4
chr2.me_idx.2_436_2_200_7.gene_TPO
chr17.me_idx.17_8195_3_300_6.gene_DHRS11
chr6.me_idx.6_6594_4_500_8.gene_HLA-DPB1
chr8.me_idx.8_636_2_200_6.gene_ARHGEF10
chr17.me_idx.17_66_3_300_22.gene_RPH3AL
chr3.me_idx.3_25204_2_200_8.gene_MUC4
chr6.me_idx.6_5645_13_1300_72.gene_ZFP57
chr3.me_idx.3_25183_14_1400_132.gene_MUC4
chr14.me_idx.14_14197_3_300_5.gene_N/A
chr4.me_idx.4_22198_4_400_50.gene_N/A
chr6.me_idx.6_6429_5_800_6.gene_HCG23
chr6.me_idx.6_6583_5_600_10.gene_HLA-DPA1
chr11.me_idx.11_548_4_400_15.gene_AP2A2
chr17.me_idx.17_10906_2_200_5.gene_CRHR1
chr6.me_idx.6_6149_2_200_6.gene_MCCD1
chr2.me_idx.2_35004_5_500_26.gene_N/A
chr5.me_idx.5_737_3_300_8.gene_LPCAT1
chr19.me_idx.19_17179_2_300_5.gene_N/A
chr22.me_idx.22_7457_6_700_17.gene_NDUFA6
chr17.me_idx.17_9377_2_300_7.gene_KRT40
chr6.me_idx.6_6081_7_800_25.gene_N/A
chr14.me_idx.14_9892_2_200_5.gene_CATSPERB
chr8.me_idx.8_183_4_400_22.gene_ERICH1-AS1
chr6.me_idx.6_6031_2_200_7.gene_POU5F1
chr14.me_idx.14_10454_3_500_9.gene_IFI27L1
chr19.me_idx.19_17304_2_200_5.gene_N/A
chr16.me_idx.16_5043_2_200_6.gene_N/A
chr6.me_idx.6_6207_2_200_5.gene_XXbac-BPG32J3.22
chr8.me_idx.8_20433_2_200_11.gene_C8orf31
chr8.me_idx.8_432_2_200_7.gene_N/A
chr14.me_idx.14_14155_2_200_13.gene_N/A
chr17.me_idx.17_21181_2_200_6.gene_B3GNTL1
chr8.me_idx.8_389_4_400_42.gene_N/A
chr5.me_idx.5_481_2_200_6.gene_NKD2
chr17.me_idx.17_8567_2_300_7.gene_ARHGAP23
chr8.me_idx.8_265_2_200_5.gene_ERICH1-AS1
chr4.me_idx.4_7154_2_200_11.gene_LIMCH1
chr8.me_idx.8_415_9_900_43.gene_N/A
chr19.me_idx.19_17335_2_200_5.gene_KIR3DL1
chr6.me_idx.6_6410_4_600_10.gene_XXbac-BPG154L12.5
chr8.me_idx.8_288_9_900_18.gene_ERICH1-AS1
chr3.me_idx.3_25166_3_300_8.gene_LINC00969
chr15.me_idx.15_1277_2_200_6.gene_OCA2
chr16.me_idx.16_2561_2_200_6.gene_CORO7-PAM16
chr15.me_idx.15_1979_3_300_7.gene_OTUD7A
chr6.me_idx.6_5921_3_400_5.gene_HCG20
chr20.me_idx.20_11904_3_400_6.gene_TAF4
chr6.me_idx.6_5971_3_300_5.gene_MUC21
chr7.me_idx.7_24375_3_300_9.gene_PTPRN2
chr5.me_idx.5_471_3_300_7.gene_NKD2
chr19.me_idx.19_17207_2_200_6.gene_LAIR1
chr17.me_idx.17_11090_6_800_13.gene_ARL17B
chr8.me_idx.8_18463_2_300_5.gene_ZFAT
chr8.me_idx.8_587_2_200_10.gene_ARHGEF10
chr17.me_idx.17_11097_3_300_5.gene_ARL17B
chr5.me_idx.5_254_2_200_5.gene_SLC9A3
chr6.me_idx.6_6018_2_200_5.gene_N/A
chr8.me_idx.8_551_6_600_52.gene_N/A
chr21.me_idx.21_6441_17_1800_144.gene_SPATC1L
chr17.me_idx.17_630_6_600_19.gene_CRK
chr1.me_idx.1_38299_2_200_5.gene_KIF26B
chr2.me_idx.2_362_3_300_7.gene_SNTG2
chr6.me_idx.6_6415_2_200_8.gene_XXbac-BPG154L12.5
chr21.me_idx.21_6451_14_1400_50.gene_AP001468.58
chr15.me_idx.15_1253_3_300_6.gene_OCA2
chr3.me_idx.3_25192_2_200_8.gene_MUC4
chr19.me_idx.19_17334_3_300_12.gene_KIR3DL1
chr6.me_idx.6_5594_2_300_5.gene_OR5V1
chr17.me_idx.17_11099_2_200_5.gene_ARL17B
chr12.me_idx.12_87_2_200_6.gene_IQSEC3
chr8.me_idx.8_515_2_200_5.gene_DLGAP2
chr17.me_idx.17_8370_2_200_7.gene_TADA2A
