## Supplementary material for "Systemic interindividual epigenetic variation in humans is associated with transposable elements and under strong genetic control": Dataset S7

### Sheet: S7
Cluster_by_Individual (Unsupervised)	Individual_ID_tissue_type	Mapped_reads	Overlap_reads	Overlap_reads_ratio
1	1JJE9.Male.Thyroid	49684028	12544054	0.252477
1	1JJE9.Male.Skin	34864310	7759462	0.222562
1	1JJE9.Male.Whole_Blood	15541994	6945825	0.446907
1	1JJE9.Male.Lung	61744566	32662090	0.528987
2	1N5O9.Male.Whole_Blood	45813534	11199903	0.244467
2	1N5O9.Male.Nerve_._Tibial	48643924	25061462	0.515202
2	1N5O9.Male.Lung	38351920	15929682	0.415356
2	1N5O9.Male.Skin	35581688	19403561	0.545324
2	1N5O9.Male.Thyroid	36402258	19239638	0.528529
3	1LB8K.Male.Whole_Blood	50743072	12547105	0.247267
3	1LB8K.Male.Lung	48370856	25862525	0.534672
3	1LB8K.Male.Thyroid	39928720	21689394	0.543203
3	1LB8K.Male.Skin	40589030	22015582	0.542402
4	12ZZX.Female.Thyroid	56674228	13866150	0.244664
4	12ZZX.Female.Whole_Blood	33940242	8024270	0.236423
4	12ZZX.Female.Lung	49003460	15548426	0.317292
4	12ZZX.Female.Skin	54514544	17470797	0.32048
5	1N2DW.Male.Lung	39214700	9678904	0.246818
5	1N2DW.Male.Thyroid	42088908	19744760	0.46912
5	1N2DW.Male.Whole_Blood	20293738	10604485	0.52255
5	1N2DW.Male.Nerve_._Tibial	56820920	29675402	0.522262
6	1F5PK.Male.Whole_Blood	46638182	11275464	0.241765
6	17F96.Male.Whole_Blood	38569426	19551366	0.506914
6	ZWKS.Male.Whole_Blood	41021432	12535878	0.305593
6	T5JC.Male.Whole_Blood	48209500	25840800	0.536011
6	1GN1W.Female.Whole_Blood	56888434	29577326	0.519918
6	1L5NE.Male.Whole_Blood	37516308	18820105	0.501651
7	1F5PK.Male.Thyroid	51919286	12280657	0.236534
7	1F5PK.Male.Lung	18652844	8698758	0.46635
7	1F5PK.Male.Nerve_._Tibial	39818480	20636820	0.518272
7	1F5PK.Male.Skin	33106376	17397323	0.525498
8	VJWN.Female.Skin	43462416	10246264	0.23575
8	VJWN.Female.Thyroid	28715328	12985795	0.452225
8	VJWN.Female.Whole_Blood	48525574	7435959	0.153238
8	VJWN.Female.Lung	56678766	20135401	0.355255
9	13SLX.Female.Skin	46991976	11438554	0.243415
9	13SLX.Female.Lung	42933984	22235551	0.517901
9	13SLX.Female.Thyroid	35344870	6847477	0.193733
9	13SLX.Female.Whole_Blood	36708716	11902132	0.324232
10	1LSVX.Male.Lung	42915664	10601282	0.247026
10	1LSVX.Male.Thyroid	33508446	15787732	0.471157
10	1LSVX.Male.Whole_Blood	51798264	27253858	0.526154
10	1LSVX.Male.Nerve_._Tibial	62067672	32921601	0.530415
11	1R9K4.Male.Lung	44681674	11137240	0.249257
11	1R9K4.Male.Whole_Blood	37932394	13899860	0.366438
11	1R9K4.Male.Skin	42595294	23027273	0.540606
11	1R9K4.Male.Thyroid	46962886	24839786	0.528924
12	1NV8Z.Male.Lung	51283262	12105454	0.236051
12	1NV8Z.Male.Thyroid	37497700	16602240	0.442754
12	1NV8Z.Male.Skin	29117164	15410063	0.529243
12	1NV8Z.Male.Whole_Blood	45670628	24208403	0.530065
13	1JMPZ.Male.Whole_Blood	40901348	9876680	0.241476
13	1JMPZ.Male.Thyroid	50629302	26200163	0.51749
13	1JMPZ.Male.Skin	55641440	29489776	0.529997
13	1JMPZ.Male.Lung	45213356	24287691	0.53718
14	1LSNL.Male.Lung	41987970	9985941	0.237829
14	1LSNL.Male.Skin	33857260	18217047	0.538054
14	1LSNL.Male.Whole_Blood	44621714	22333114	0.500499
14	1LSNL.Male.Thyroid	39181170	16535397	0.422024
15	1A3MW.Female.Thyroid	40355602	9817326	0.24327
15	1A3MW.Female.Whole_Blood	54060042	27911661	0.516309
15	1A3MW.Female.Lung	24473020	10214703	0.417386
15	1A3MW.Female.Nerve_._Tibial	33904200	17539480	0.517325
16	1F75B.Male.Lung	25707832	6195106	0.240981
16	1F75B.Male.Thyroid	46730460	24260452	0.519157
16	1F75B.Male.Whole_Blood	60514058	31779583	0.52516
16	1F75B.Male.Skin	48196768	25062549	0.520005
17	T6MN.Male.Nerve_._Tibial	39282852	19804193	0.504143
17	T6MN.Male.Lung	25284618	13398960	0.529925
17	T6MN.Male.Thyroid	36668194	11919599	0.325066
17	T6MN.Male.Whole_Blood	49439428	26224761	0.530442
18	T5JC.Male.Thyroid	38015976	19358943	0.509232
18	T5JC.Male.Lung	40321226	21179912	0.525279
18	T5JC.Male.Nerve_._Tibial	39776854	12834189	0.322655
19	14JIY.Male.Skin	39811622	20646405	0.518602
20	14JIY.Male.Whole_Blood	46656680	19239383	0.412361
20	14JIY.Male.Thyroid	58508824	10668830	0.182346
20	14JIY.Male.Lung	47573484	24784676	0.520977
21	1GN1W.Female.Skin	28095376	14607985	0.519943
21	1GN1W.Female.Lung	45917274	24187954	0.526772
21	1GN1W.Female.Thyroid	25662810	10558165	0.411419
21	1GN1W.Female.Nerve_._Tibial	42024390	21747948	0.517508
22	17F96.Male.Thyroid	33255776	17641642	0.530484
22	17F96.Male.Skin	43475552	18491117	0.425322
22	17F96.Male.Lung	36885038	19970954	0.541438
22	17F96.Male.Nerve_._Tibial	50355818	22276425	0.44238
23	X5EB.Male.Skin	33438042	17339374	0.518552
23	X5EB.Male.Whole_Blood	47488592	5534105	0.116535
23	X5EB.Male.Thyroid	39390656	14002845	0.355486
23	X5EB.Male.Lung	32506228	7287535	0.224189
23	X5EB.Male.Nerve_._Tibial	46394956	7837330	0.168926
24	XOTO.Male.Skin	36856454	19141691	0.519358
24	XOTO.Male.Nerve_._Tibial	35487020	18217085	0.513345
24	XOTO.Male.Lung	35643432	18233178	0.511544
24	XOTO.Male.Whole_Blood	40642014	21648148	0.532654
24	XOTO.Male.Thyroid	22035916	11518677	0.522723
25	ZYVF.Female.Nerve_._Tibial	25881782	13335102	0.515231
25	ZYVF.Female.Skin	40339702	21555192	0.534342
25	ZYVF.Female.Thyroid	27666994	14753799	0.533264
25	ZYVF.Female.Whole_Blood	19749270	9919705	0.502282
25	ZYVF.Female.Lung	42138142	10435876	0.247659
26	UTHO.Male.Lung	41033678	21195920	0.516549
26	UTHO.Male.Skin	43515540	18123017	0.416472
26	UTHO.Male.Thyroid	52803626	19504398	0.369376
26	UTHO.Male.Whole_Blood	48598518	25844814	0.531803
27	1F6RS.Female.Thyroid	26418362	14167520	0.536275
27	1F6RS.Female.Skin	36392468	16273095	0.447156
27	1F6RS.Female.Whole_Blood	33024214	13359124	0.404525
27	1F6RS.Female.Lung	57049840	29121782	0.510462
27	1F6RS.Female.Nerve_._Tibial	24543994	10617423	0.432587
28	1NUQO.Female.Lung	45320484	24245838	0.534986
28	1NUQO.Female.Thyroid	51449844	27226657	0.529188
28	1NUQO.Female.Nerve_._Tibial	38294176	19956729	0.521143
28	1NUQO.Female.Skin	39043706	20874329	0.53464
28	1NUQO.Female.Whole_Blood	56761970	29882779	0.526458
29	ZWKS.Male.Lung	44073066	23465582	0.532425
29	ZWKS.Male.Skin	47259176	11753483	0.248703
29	ZWKS.Male.Thyroid	29309508	6663730	0.227357
30	15ER7.Female.Whole_Blood	38013094	19982332	0.52567
30	15ER7.Female.Skin	51934390	27217199	0.524069
30	15ER7.Female.Lung	41607410	21560411	0.518187
30	15ER7.Female.Thyroid	46460582	24086033	0.518419
31	WRHU.Female.Nerve_._Tibial	31742932	16530533	0.520763
31	WRHU.Female.Skin	38393346	16581330	0.43188
31	WRHU.Female.Whole_Blood	41443440	18651375	0.450044
31	WRHU.Female.Lung	108373272	15272301	0.140923
31	WRHU.Female.Thyroid	68996422	23067772	0.334333
32	15RJE.Male.Lung	46266148	24187879	0.522799
32	15RJE.Male.Thyroid	27456802	9173237	0.334097
32	15RJE.Male.Whole_Blood	44838994	23537440	0.524932
32	15RJE.Male.Skin	35272804	18601580	0.527363
33	WWYW.Female.Nerve_._Tibial	36389592	18194448	0.49999
33	WWYW.Female.Thyroid	34694850	14996796	0.432248
33	WWYW.Female.Skin	15720350	6786362	0.431693
33	WWYW.Female.Lung	33987132	15289404	0.449859
33	WWYW.Female.Whole_Blood	50860836	26832663	0.52757
34	WVJS.Male.Thyroid	40550814	20800094	0.512939
34	WVJS.Male.Skin	25279980	12801211	0.506377
34	WVJS.Male.Lung	38386758	8693943	0.226483
34	WVJS.Male.Nerve_._Tibial	45059830	12835821	0.284862
34	WVJS.Male.Whole_Blood	43733984	23145664	0.529237
35	WQUQ.Male.Whole_Blood	47955758	12935248	0.269733
35	WQUQ.Male.Skin	38743496	7759332	0.200274
35	WQUQ.Male.Nerve_._Tibial	72967492	6573030	0.0900816
35	WQUQ.Male.Lung	34642156	17455565	0.503882
35	WQUQ.Male.Thyroid	26296036	11928330	0.453617
36	1GF9W.Male.Thyroid	37191824	9854200	0.264956
36	1GF9W.Male.Skin	47698062	11281063	0.23651
36	1GF9W.Male.Whole_Blood	55402416	29113231	0.525487
36	1GF9W.Male.Lung	36442460	19050610	0.522759
37	14PJM.Female.Lung	32865908	9851361	0.299744
37	14PJM.Female.Whole_Blood	50417582	26163400	0.518934
37	14PJM.Female.Thyroid	27562652	14809701	0.53731
37	14PJM.Female.Skin	32189306	16768905	0.520946
38	1F48J.Female.Thyroid	29401890	9547774	0.324733
38	1F48J.Female.Skin	36930702	16866567	0.456709
38	1F48J.Female.Whole_Blood	27840500	11365016	0.408219
38	1F48J.Female.Lung	14262600	6155738	0.4316
39	1A32A.Female.Thyroid	34258788	11051029	0.322575
39	1A32A.Female.Lung	2492240	1231099	0.493973
39	1A32A.Female.Nerve_._Tibial	26905544	13930647	0.517761
39	1A32A.Female.Whole_Blood	10613106	4536295	0.427424
40	XYKS.Female.Thyroid	32621194	6216443	0.190565
40	XYKS.Female.Nerve_._Tibial	54161248	7699069	0.142151
40	XYKS.Female.Skin	39221142	19792127	0.504629
40	XYKS.Female.Whole_Blood	29095448	12831771	0.441023
40	XYKS.Female.Lung	48414552	17206804	0.355406
41	WL46.Male.Skin	34838782	6935012	0.19906
41	WL46.Male.Lung	31234466	14446316	0.462512
41	WL46.Male.Whole_Blood	44747220	23860636	0.533232
41	WL46.Male.Thyroid	60760536	31956385	0.52594
42	XBED.Male.Lung	28649476	5576416	0.194643
42	XBED.Male.Nerve_._Tibial	46339232	7714828	0.166486
42	XBED.Male.Skin	34684946	16154929	0.465762
42	XBED.Male.Thyroid	48493110	15595243	0.321597
43	XBED.Male.Whole_Blood	8839070	1421986	0.160875
44	X261.Male.Skin	53818556	6169131	0.114628
44	X261.Male.Lung	35318264	12611180	0.357072
44	X261.Male.Whole_Blood	44229476	23383375	0.528683
44	X261.Male.Thyroid	31380590	16925781	0.539371
45	WVLH.Male.Skin	47781402	5522658	0.115582
45	WVLH.Male.Lung	51171388	7486288	0.146298
45	WVLH.Male.Thyroid	53799222	25082102	0.466217
45	WVLH.Male.Whole_Blood	32925352	17674493	0.536805
46	1JN1M.Female.Thyroid	58483520	5743350	0.0982046
46	1JN1M.Female.Skin	45617470	23833246	0.522459
46	1JN1M.Female.Lung	56372608	29785696	0.528372
46	1JN1M.Female.Whole_Blood	37323336	17384616	0.465784
47	X4XY.Male.Skin	50111176	4708500	0.0939611
47	X4XY.Male.Thyroid	42610328	21668531	0.508528
47	X4XY.Male.Whole_Blood	70004488	11045889	0.157788
47	X4XY.Male.Lung	47447046	17434559	0.367453
48	X4EP.Female.Skin	48137092	4365433	0.0906875
48	X4EP.Female.Thyroid	32284354	14640174	0.453476
48	X4EP.Female.Lung	52434970	16981416	0.323857
48	X4EP.Female.Whole_Blood	57115226	29980604	0.524914
49	15CHS.Male.Thyroid	46479858	9076088	0.195269
49	15CHS.Male.Whole_Blood	27847968	11508197	0.413251
49	15CHS.Male.Lung	44578744	23109916	0.518407
49	15CHS.Male.Skin	34844608	18311696	0.525525
50	1KANB.Male.Lung	41646082	18826115	0.45205
50	1KANB.Male.Skin	49225118	25881501	0.525778
50	1KANB.Male.Thyroid	53796774	28907854	0.537353
50	1KANB.Male.Whole_Blood	34584340	18491871	0.534689
51	XBEC.Male.Whole_Blood	35826022	16047631	0.447932
51	XBEC.Male.Skin	35765998	16799722	0.469712
51	XBEC.Male.Thyroid	26653784	12033740	0.451483
51	XBEC.Male.Lung	44451404	15951067	0.358843
51	XBEC.Male.Nerve_._Tibial	33196776	11071056	0.333498
52	X585.Male.Lung	28500942	13242240	0.464625
52	X585.Male.Nerve_._Tibial	37804868	16116234	0.4263
52	X585.Male.Skin	40587218	17561130	0.432676
52	X585.Male.Thyroid	60636258	9280045	0.153044
52	X585.Male.Whole_Blood	44224390	23571547	0.532999
53	1IOXB.Male.Lung	41479218	19253602	0.464175
53	1IOXB.Male.Thyroid	54731574	25604742	0.467824
53	1IOXB.Male.Skin	47669044	24085480	0.505265
53	1IOXB.Male.Whole_Blood	34260572	18303896	0.534255
53	1IOXB.Male.Nerve_._Tibial	36923248	19367068	0.524522
54	X4XX.Male.Whole_Blood	67453652	35822020	0.531061
54	X4XX.Male.Lung	21781856	9806079	0.450195
54	X4XX.Male.Thyroid	28229266	12933210	0.458149
54	X4XX.Male.Nerve_._Tibial	41568690	18626859	0.448098
55	1KWVE.Male.Thyroid	56984670	30656053	0.53797
55	1KWVE.Male.Lung	48902994	25594562	0.523374
55	1KWVE.Male.Skin	26232362	14154266	0.539573
55	1KWVE.Male.Nerve_._Tibial	45016920	20568097	0.456897
55	1KWVE.Male.Whole_Blood	47893084	25292656	0.528107
56	1L5NE.Male.Lung	48361840	25893188	0.535405
56	1L5NE.Male.Skin	20777526	11374009	0.547419
56	1L5NE.Male.Nerve_._Tibial	40026030	18513351	0.462533
56	1L5NE.Male.Thyroid	42325350	18096482	0.427557
