## Supplementary material for "Systemic interindividual epigenetic variation in humans is associated with transposable elements and under strong genetic control": Dataset S15

### Sheet: S15
CoRSIV SNP_chr	CoRSIV SNP position	CoRSIV SNP ID	GWAS SNP ID	risk_allele_status	hm_category	hm_trait
chr20	47161314	rs3092781	rs3092781-T	A2	anthropometric	waist-hip ratio
chr11	17387083	rs5215	rs5215-T	A1	anthropometric	body mass index
chr22	40162060	rs12484438	rs12484438-T	A1	anthropometric	body mass index
chr16	53782363	rs8050136	rs8050136-A	A2	anthropometric	body weight
chr19	10690509	rs8102380	rs8102380-A	A1	anthropometric	body height
chr16	53584591	rs4783815	rs4783815-A	A2	anthropometric	facial morphology measurement
chr18	45014315	rs34233878	rs34233878-T	A1	anthropometric	heel bone mineral density
chr11	62551058	rs17773169	rs17773169-C	A1	anthropometric	heel bone mineral density
chr11	62567436	rs1061093	rs1061093-C	A2	anthropometric	BMI-adjusted waist-hip ratio
chr12	122065471	rs34532891	rs34532891-T	A2	anthropometric	body weight
chr16	53780451	rs9972653	rs9972653-G	A1	anthropometric	heel bone mineral density
chr17	736087	rs12600794	rs12600794-?	A2	anthropometric	BMI-adjusted waist circumference
chr3	123406864	rs9851257	rs9851257-T	A1	anthropometric	birth weight
chr5	171068154	rs779655	rs779655-?	A2	anthropometric	body mass index
chr9	33993998	rs7019441	rs7019441-?	A2	anthropometric	body mass index
chr12	122117758	rs28642975	rs28642975-?	A2	anthropometric	body mass index
chr17	47810885	rs2074188	rs2074188-G	A2	anthropometric	body fat distribution
chr19	46673495	rs874460	rs874460-C	A2	cancer	chronic lymphocytic leukemia
chr19	17279482	rs4808075	rs4808075-C	A2	cancer	ovarian carcinoma
chr8	10241994	rs34919878	rs34919878-A	A2	cardiovascular	diastolic blood pressure
chr11	2468112	rs12296050	rs12296050-T	A2	cardiovascular	QT interval
chr7	97991379	rs13438327	rs13438327-?	A2	cardiovascular	sudden cardiac arrest
chr1	236162705	rs6428947	rs6428947-C	A2	cardiovascular	diastolic blood pressure
chr2	40126137	rs6544311	rs6544311-A	A2	cardiovascular	QT interval
chr19	44825957	rs10402271	rs10402271-T	A1	cardiovascular	low density lipoprotein cholesterol measurement
chr4	76495474	rs12500824	rs12500824-A	A2	cardiovascular	coronary artery disease
chr8	140848521	rs10087782	rs10087782-T	A2	cardiovascular	diastolic blood pressure
chr15	98752341	rs4966024	rs4966024-A	A2	cardiovascular	uric acid measurement
chr16	29983601	rs3814883	rs3814883-C	A1	cardiovascular	apolipoprotein A 1 measurement
chr17	75843285	rs3744009	rs3744009-?	A2	cardiovascular	systolic blood pressure
chr16	29983601	rs3814883	rs3814883-T	A2	metabolic	metabolic syndrome
chr16	53782363	rs8050136	rs8050136-A	A2	metabolic	blood urea nitrogen measurement
chr11	17387083	rs5215	rs5215-C	A2	metabolic	type II diabetes mellitus
chr5	173168305	rs29784	rs29784-A	A2	metabolic	infantile hypertrophic pyloric stenosis
chr8	41772887	rs4737009	rs4737009-A	A2	metabolic	HbA1c measurement
chr15	48340956	rs11637235	rs11637235-?	A2	metabolic	adiponectin measurement
chr3	133789620	rs1830084	rs1830084-A	A2	metabolic	iron biomarker measurement
chr14	50857024	rs8019546	rs8019546-A	A2	metabolic	energy intake
chr11	48311808	rs1483121	rs1483121-A	A2	metabolic	fasting blood glucose measurement
chr16	53780451	rs9972653	rs9972653-?	A2	metabolic	sugar consumption measurement
chr11	75820650	rs10899133	rs10899133-T	A2	metabolic	hemoglobin measurement
chr11	47518145	rs4752845	rs4752845-?	A2	metabolic	serum metabolite measurement
chr17	74706775	rs1037170	rs1037170-C	A2	metabolic	C-reactive protein measurement
chr17	78390254	rs8077859	rs8077859-C	A2	metabolic	C-reactive protein measurement
chr17	1943537	rs4516268	rs4516268-C	A1	metabolic	C-reactive protein measurement
chr11	65784177	rs11604462	rs11604462-A	A2	metabolic	creatinine measurement
chr16	53147335	rs11859517	rs11859517-T	A2	metabolic	fibrinogen measurement
chr19	44825957	rs10402271	rs10402271-T	A1	metabolic	low density lipoprotein cholesterol measurement
chr4	76495474	rs12500824	rs12500824-?	A2	metabolic	serum alanine aminotransferase measurement
chr10	96700824	rs45587331	rs45587331-?	A2	metabolic	serum alanine aminotransferase measurement
chr2	241079873	rs6437234	rs6437234-T	A2	metabolic	blood protein measurement
chr8	17879848	rs7815429	rs7815429-T	A2	metabolic	blood protein measurement
chr7	157246109	rs1182389	rs1182389-G	A2	metabolic	type II diabetes mellitus
chr17	76678775	rs9900613	rs9900613-T	A2	metabolic	blood protein measurement
chr5	177388123	rs5030873	rs5030873-C	A2	metabolic	creatinine measurement
chr15	98752421	rs12911273	rs12911273-T	A2	metabolic	urate measurement
chr11	47375103	rs4752829	rs4752829-A	A2	metabolic	C-reactive protein measurement
chr17	78395373	rs4969179	rs4969179-T	A2	metabolic	triglyceride measurement
chr5	124721891	rs6893139	rs6893139-G	A1	metabolic	high density lipoprotein cholesterol measurement
chr17	74706775	rs1037170	rs1037170-C	A2	immune	C-reactive protein measurement
chr17	78390254	rs8077859	rs8077859-C	A2	immune	C-reactive protein measurement
chr17	1943537	rs4516268	rs4516268-C	A1	immune	C-reactive protein measurement
chr7	134299375	rs2075371	rs2075371-G	A2	immune	mean platelet volume
chr9	120873843	rs10985070	rs10985070-C	A2	immune	rheumatoid arthritis
chr11	18104744	rs12360537	rs12360537-C	A2	immune	lymphocyte count
chr7	100729121	rs4729607	rs4729607-T	A1	immune	mean platelet volume
chr11	47375103	rs4752829	rs4752829-A	A2	immune	C-reactive protein measurement
chr16	29983601	rs3814883	rs3814883-C	A1	immune	apolipoprotein A 1 measurement
chr8	10978962	rs7010246	rs7010246-A	A2	neurological	smoking initiation
chr11	47584931	rs11605348	rs11605348-G	A1	neurological	loneliness measurement
chr16	26092076	rs11861027	rs11861027-?	A2	neurological	pallidum volume
chr4	99329501	rs1789892	rs1789892-A	A2	neurological	alcohol consumption measurement
chr1	207636488	rs56161922	rs56161922-?	A2	neurological	schizophrenia
chr16	53780451	rs9972653	rs9972653-?	A2	neurological	sugar consumption measurement
chr8	4959350	rs6986895	rs6986895-?	A2	neurological	schizophrenia
chr16	53782363	rs8050136	rs8050136-?	A2	neurological	physical activity measurement
chr10	103559284	rs11597473	rs11597473-G	A2	neurological	schizophrenia
chr11	47453637	rs35184771	rs35184771-T	A2	neurological	loneliness measurement
chr15	66742474	rs1866745	rs1866745-A	A2	neurological	carpal tunnel syndrome
chr16	29983601	rs3814883	rs3814883-?	A2	neurological	schizophrenia
chr14	103847845	rs10083370	rs10083370-?	A2	neurological	schizophrenia
chr12	122534347	rs10734924	rs10734924-T	A2	neurological	mathematical ability
chr5	177388765	rs35610898	rs35610898-C	A2	various	glomerular filtration rate
chr5	177390142	rs3812035	rs3812035-T	A2	various	glomerular filtration rate
chr9	129180294	rs2005079	rs2005079-G	A2	various	balding measurement
chr16	53782363	rs8050136	rs8050136-A	A2	various	chronic obstructive pulmonary disease
chr5	173168305	rs29784	rs29784-A	A2	various	infantile hypertrophic pyloric stenosis
chr5	11169833	rs6885224	rs6885224-C	A2	various	pathological myopia
chr1	109167885	rs61797053	rs61797053-A	A2	various	airway imaging measurement
chr12	52538808	rs7961185	rs7961185-G	A2	various	balding measurement
chr15	41244154	rs1965139	rs1965139-?	A2	various	childhood onset asthma
chr11	65784177	rs11604462	rs11604462-A	A2	various	creatinine measurement
chr15	78703459	rs12324870	rs12324870-T	A2	various	forced expiratory volume
chr8	94957094	rs10429294	rs10429294-T	A1	various	central corneal thickness
chr15	71511111	rs62015883	rs62015883-T	A2	various	forced expiratory volume
chr10	98458051	rs4917833	rs4917833-T	A2	various	femoral neck bone mineral density
chr11	62543437	rs2509961	rs2509961-C	A2	various	forced expiratory volume
chr3	128090773	rs35724792	rs35724792-A	A1	various	forced expiratory volume
chr9	126646234	rs10819190	rs10819190-G	A1	various	multiple system atrophy
chr3	128129313	rs13095660	rs13095660-T	A2	various	forced expiratory volume
chr16	17274005	rs3764250	rs3764250-G	A2	various	mosquito bite reaction size measurement
chr7	818869	rs61008539	rs61008539-G	A2	various	perceived unattractiveness to mosquitos measurement
chr19	4105561	rs350906	rs350906-?	A2	various	tonsillectomy risk measurement
chr1	165722083	rs6668108	rs6668108-?	A2	various	intraocular pressure measurement
chr3	128207411	rs2955126	rs2955126-A	A2	various	forced expiratory volume
chr4	76495474	rs12500824	rs12500824-?	A2	various	serum alanine aminotransferase measurement
chr10	96700824	rs45587331	rs45587331-?	A2	various	serum alanine aminotransferase measurement
chr16	53780451	rs9972653	rs9972653-G	A1	various	non-grapefruit juice consumption measurement
chr8	27655754	rs519238	rs519238-?	A2	various	adolescent idiopathic scoliosis
chr10	102888092	rs12768205	rs12768205-?	A2	various	urinary arsenic measurement
chr2	232879084	rs35811586	rs35811586-T	A2	various	self reported educational attainment
chr4	37292968	rs7691308	rs7691308-T	A2	various	eye colour measurement
chr22	50666252	rs9616906	rs9616906-A	A2	various	self reported educational attainment
chr8	27479461	rs2565059	rs2565059-A	A2	various	smoking status measurement
chr5	177388123	rs5030873	rs5030873-C	A2	various	creatinine measurement
chr17	39240426	rs11078893	rs11078893-C	A1	various	glomerular filtration rate
chr12	122534347	rs10734924	rs10734924-T	A2	various	self reported educational attainment
